# WISER: spectral whitening of fixed effects for improved breeding value estimation in structured, unbalanced, and genotype–environment-confounded populations

**DOI:** 10.1101/2025.07.17.665325

**Authors:** Laval Jacquin, Walter Guerra, Mariusz Lewandowski, Andrea Patocchi, Marijn Rymenants, Charles-Eric Durel, François Laurens, Maria José Aranzana, Lidia Lozano, Tristan Mary-Huard, Hélène Muranty

## Abstract

This work introduces WISER (whitening and successive least squares estimation refinement), a whitening-based method designed to improve breeding value (BV) estimation by accounting for population structure and genetic covariance within experimental designs. WISER provides a generalized framework applicable across diverse experimental designs, species, and omics datasets, including single nucleotide polymorphisms (SNPs), metabolomics, and near-infrared spectroscopy (NIRS) used as phenomic predictors. Central to WISER is whitening, a statistical transformation that decorrelates variables and standardizes their variances. From a spectral perspective, WISER reweights the fixed-effect design according to the eigenspectrum of the genetic covariance matrix, attenuating dominant directions of genetic variation rather than explicitly correcting for a predefined subset of eigenvectors. This transformation aims to reduce confounding between genetic and environmental effects during BV estimation. In simulations with known genetic values, WISER outperformed BLUE in breeding value (BV) estimation accuracy as genotype-by-environment confounding increased, while showing similar performance under low confounding. Across four species and 33 traits, genomic predictive ability using WISER-estimated BVs was generally higher than with LS-means or BLUP. Because predictive ability depends on the estimation method, we validated this metric via simulation, confirming that it never exceeded the accuracy achieved using true genetic values. These results support WISER as a flexible framework for BV estimation and downstream omics-based prediction in structured and unbalanced experimental populations. A user-friendly R package, *wiser*, has been developed to facilitate its application.
