## Supplementary File 3 for "WISER: spectral whitening of fixed effects for improved breeding value estimation in structured, unbalanced, and genotype–environment-confounded populations"

### Sheet: sheet definitions
WISER: spectral whitening of fixed effects for improved breeding value estimation in structured, unbalanced, and genotype–environment-confounded populations
Laval Jacquin, Walter Guerra, Mariusz Lewandowski, Andrea Patocchi, Marijn Rymenants, Charles-Eric Durel, François Laurens, Maria José Aranzana, Lidia Lozano, Tristan Mary-Huard, Hélène Muranty
Sheet title	Sheet column titles
predictive_models_pa_species: presents median predictive ability (PA) values, with interquartile ranges (IQR) in parentheses, across multiple traits for each species (rice, maize, apple, and pine). The PA values are based on breeding values estimated using WISER, LS-means, BLUP, and BLUP-PCA. These breeding value estimates were then used to train and evaluate various predictive models, including …	predictive_model_PA_wiser: median predictive ability (PA) values, with interquartile ranges (IQR) in parentheses, for multiple traits based on breeding values estimated using the WISER approach. These PA values are reported for five predictive models: RF, SVR, GBLUP, RKHS, and LASSO	predictive_model_PA_ls_means: median predictive ability (PA) values, with interquartile ranges (IQR) in parentheses, for multiple traits based on breeding values estimated using the LS-means approach. These PA values are reported for five predictive models: RF, SVR, GBLUP, RKHS, and LASSO	predictive_model_PA_blups: median predictive ability (PA) values, with interquartile ranges (IQR) in parentheses, for multiple traits based on breeding values estimated using the BLUP approach. These PA values are reported for five predictive models: RF, SVR, GBLUP, RKHS, and LASSO	predictive_model_PA_blups_pca: median predictive ability (PA) values, with interquartile ranges (IQR) in parentheses, for multiple traits based on breeding values estimated using the BLUP-PCA approach. These PA values are reported for five predictive models: RF, SVR, GBLUP, RKHS, and LASSO

### Sheet: predictive_models_pa_rice
Species	Trait	RF_PA_wiser	SVR_PA_wiser	GBLUP_PA_wiser	RKHS_PA_wiser	LASSO_PA_wiser	RF_PA_ls_means	SVR_PA_ls_means	GBLUP_PA_ls_means	RKHS_PA_ls_means	LASSO_PA_ls_means	RF_PA_blups	SVR_PA_blups	GBLUP_PA_blups	RKHS_PA_blups	LASSO_PA_blups	RF_PA_blups_pca	SVR_PA_blups_pca	GBLUP_PA_blups_pca	RKHS_PA_blups_pca	LASSO_PA_blups_pca
Rice	FL	0.65 (0.09)	0.76 (0.06)	0.74 (0.05)	0.76 (0.05)	0.70 (0.09)	0.43 (0.11)	0.44 (0.10)	0.41 (0.12)	0.45 (0.09)	0.42 (0.11)	0.43 (0.10)	0.44 (0.10)	0.41 (0.11)	0.45 (0.09)	0.41 (0.10)	0.17 (0.13)	0.16 (0.13)	0.21 (0.11)	-0.01 (0.12)	0.06 (0.10)
Rice	PH	0.65 (0.10)	0.76 (0.07)	0.73 (0.08)	0.76 (0.07)	0.71 (0.08)	0.44 (0.11)	0.56 (0.09)	0.51 (0.09)	0.55 (0.09)	0.46 (0.10)	0.44 (0.10)	0.56 (0.09)	0.51 (0.09)	0.55 (0.09)	0.45 (0.12)	0.33 (0.11)	0.44 (0.09)	0.42 (0.09)	0.44 (0.10)	0.33 (0.12)
Rice	YLD	0.54 (0.07)	0.67 (0.06)	0.62 (0.08)	0.67 (0.08)	0.58 (0.08)	0.34 (0.12)	0.51 (0.09)	0.49 (0.11)	0.51 (0.10)	0.32 (0.11)	0.34 (0.12)	0.50 (0.09)	0.49 (0.11)	0.51 (0.10)	0.32 (0.12)	0.29 (0.14)	0.43 (0.09)	0.42 (0.10)	0.27 (0.17)	0.20 (0.16)
Rice	ZN	0.60 (0.09)	0.72 (0.05)	0.69 (0.05)	0.72 (0.06)	0.64 (0.08)	0.44 (0.11)	0.40 (0.15)	0.36 (0.16)	0.42 (0.15)	0.42 (0.14)	0.44 (0.12)	0.40 (0.15)	0.36 (0.16)	0.43 (0.15)	0.42 (0.12)	0.30 (0.16)	0.28 (0.20)	0.26 (0.19)	0.28 (0.18)	0.30 (0.14)

### Sheet: predictive_models_pa_maize
Species	Trait	RF_PA_wiser	SVR_PA_wiser	GBLUP_PA_wiser	RKHS_PA_wiser	LASSO_PA_wiser	RF_PA_ls_means	SVR_PA_ls_means	GBLUP_PA_ls_means	RKHS_PA_ls_means	LASSO_PA_ls_means	RF_PA_blups	SVR_PA_blups	GBLUP_PA_blups	RKHS_PA_blups	LASSO_PA_blups	RF_PA_blups_pca	SVR_PA_blups_pca	GBLUP_PA_blups_pca	RKHS_PA_blups_pca	LASSO_PA_blups_pca
Maize	anthesis	0.66 (0.07)	0.72 (0.06)	0.74 (0.07)	0.74 (0.07)	0.67 (0.10)	0.66 (0.09)	0.69 (0.08)	0.69 (0.07)	0.70 (0.06)	0.67 (0.11)	0.66 (0.10)	0.69 (0.07)	0.69 (0.07)	0.70 (0.06)	0.67 (0.10)	0.45 (0.15)	0.46 (0.15)	0.49 (0.11)	0.50 (0.12)	0.39 (0.13)
Maize	anthesis.silking.interval	0.65 (0.06)	0.69 (0.07)	0.66 (0.07)	0.69 (0.06)	0.68 (0.08)	0.44 (0.12)	0.41 (0.13)	0.37 (0.18)	0.40 (0.14)	0.42 (0.16)	0.44 (0.12)	0.42 (0.13)	0.37 (0.18)	0.40 (0.14)	0.42 (0.16)	0.15 (0.19)	0.12 (0.18)	0.11 (0.20)	0.02 (0.14)	0.03 (0.14)
Maize	ear.height	0.70 (0.08)	0.71 (0.08)	0.67 (0.07)	0.72 (0.08)	0.69 (0.09)	0.28 (0.14)	0.28 (0.15)	0.24 (0.15)	0.28 (0.15)	0.15 (0.14)	0.30 (0.12)	0.30 (0.16)	0.24 (0.13)	0.28 (0.14)	0.17 (0.15)	0.08 (0.16)	0.14 (0.20)	0.11 (0.19)	-0.04 (0.15)	0.03 (0.18)
Maize	grain.number	0.63 (0.11)	0.68 (0.10)	0.68 (0.09)	0.68 (0.10)	0.60 (0.11)	0.50 (0.12)	0.54 (0.12)	0.53 (0.14)	0.55 (0.14)	0.45 (0.14)	0.50 (0.13)	0.54 (0.12)	0.52 (0.14)	0.55 (0.14)	0.45 (0.14)	0.28 (0.13)	0.34 (0.14)	0.34 (0.16)	0.29 (0.11)	0.20 (0.16)
Maize	grain.weight	0.64 (0.08)	0.65 (0.10)	0.61 (0.10)	0.66 (0.10)	0.64 (0.11)	0.58 (0.12)	0.57 (0.11)	0.54 (0.13)	0.56 (0.13)	0.50 (0.14)	0.58 (0.13)	0.57 (0.12)	0.54 (0.13)	0.56 (0.12)	0.51 (0.14)	0.11 (0.18)	0.14 (0.16)	0.15 (0.18)	-0.12 (0.19)	0.05 (0.16)
Maize	grain.yield	0.74 (0.08)	0.76 (0.08)	0.77 (0.08)	0.77 (0.08)	0.72 (0.08)	0.64 (0.11)	0.66 (0.11)	0.66 (0.10)	0.67 (0.11)	0.61 (0.13)	0.63 (0.11)	0.66 (0.11)	0.66 (0.11)	0.67 (0.10)	0.62 (0.13)	0.25 (0.22)	0.28 (0.15)	0.32 (0.16)	0.32 (0.17)	0.10 (0.18)
Maize	plant.height	0.69 (0.08)	0.70 (0.08)	0.67 (0.08)	0.71 (0.07)	0.68 (0.10)	0.18 (0.16)	0.22 (0.11)	0.22 (0.15)	0.21 (0.15)	0.21 (0.18)	0.20 (0.14)	0.22 (0.13)	0.22 (0.15)	0.20 (0.14)	0.20 (0.15)	0.14 (0.14)	0.14 (0.14)	0.18 (0.12)	0.06 (0.14)	0.19 (0.15)
Maize	silking	0.72 (0.07)	0.74 (0.06)	0.70 (0.08)	0.74 (0.06)	0.71 (0.07)	0.64 (0.08)	0.67 (0.07)	0.67 (0.06)	0.68 (0.07)	0.64 (0.07)	0.63 (0.08)	0.67 (0.07)	0.66 (0.07)	0.68 (0.07)	0.64 (0.09)	0.36 (0.15)	0.38 (0.15)	0.40 (0.13)	0.41 (0.15)	0.30 (0.14)
Maize	tassel.height	0.69 (0.08)	0.70 (0.07)	0.67 (0.07)	0.71 (0.07)	0.66 (0.09)	0.29 (0.13)	0.30 (0.13)	0.30 (0.14)	0.31 (0.13)	0.18 (0.20)	0.29 (0.13)	0.31 (0.13)	0.30 (0.14)	0.30 (0.13)	0.18 (0.20)	0.11 (0.18)	0.14 (0.16)	0.16 (0.16)	0.01 (0.13)	0.03 (0.15)

### Sheet: predictive_models_pa_apple
Species	Trait	RF_PA_wiser	SVR_PA_wiser	GBLUP_PA_wiser	RKHS_PA_wiser	LASSO_PA_wiser	RF_PA_ls_means	SVR_PA_ls_means	GBLUP_PA_ls_means	RKHS_PA_ls_means	LASSO_PA_ls_means	RF_PA_blups	SVR_PA_blups	GBLUP_PA_blups	RKHS_PA_blups	LASSO_PA_blups	RF_PA_blups_pca	SVR_PA_blups_pca	GBLUP_PA_blups_pca	RKHS_PA_blups_pca	LASSO_PA_blups_pca
Apple	Color_over	0.88 (0.03)	0.79 (0.04)	0.78 (0.05)	0.79 (0.04)	0.85 (0.03)	0.86 (0.03)	0.73 (0.05)	0.70 (0.05)	0.74 (0.05)	0.81 (0.05)	0.86 (0.03)	0.73 (0.05)	0.70 (0.05)	0.74 (0.05)	0.81 (0.05)	0.75 (0.07)	0.50 (0.09)	0.48 (0.07)	0.52 (0.08)	0.65 (0.08)
Apple	Flowering_begin	0.75 (0.06)	0.88 (0.03)	0.92 (0.02)	0.92 (0.02)	0.86 (0.04)	0.56 (0.10)	0.66 (0.08)	0.64 (0.09)	0.64 (0.09)	0.61 (0.09)	0.55 (0.10)	0.66 (0.08)	0.64 (0.09)	0.64 (0.09)	0.62 (0.09)	0.43 (0.09)	0.56 (0.09)	0.55 (0.09)	0.55 (0.11)	0.51 (0.11)
Apple	Flowering_end	0.62 (0.06)	0.82 (0.05)	0.86 (0.05)	0.85 (0.04)	0.78 (0.05)	0.46 (0.08)	0.51 (0.09)	0.44 (0.10)	0.50 (0.10)	0.42 (0.09)	0.46 (0.09)	0.51 (0.09)	0.44 (0.10)	0.50 (0.09)	0.42 (0.09)	0.36 (0.10)	0.42 (0.09)	0.36 (0.10)	0.40 (0.10)	0.29 (0.13)
Apple	Flowering_full	0.70 (0.05)	0.82 (0.04)	0.80 (0.04)	0.81 (0.03)	0.76 (0.04)	0.42 (0.09)	0.48 (0.08)	0.40 (0.10)	0.47 (0.09)	0.39 (0.09)	0.45 (0.10)	0.50 (0.09)	0.42 (0.09)	0.49 (0.10)	0.41 (0.09)	0.32 (0.08)	0.40 (0.09)	0.33 (0.09)	0.37 (0.08)	0.26 (0.09)
Apple	Flowering_intensity	0.65 (0.08)	0.71 (0.06)	0.66 (0.09)	0.70 (0.07)	0.65 (0.08)	0.54 (0.10)	0.58 (0.08)	0.52 (0.09)	0.57 (0.07)	0.53 (0.09)	0.55 (0.10)	0.58 (0.07)	0.52 (0.09)	0.57 (0.07)	0.54 (0.08)	0.29 (0.09)	0.38 (0.08)	0.32 (0.11)	0.36 (0.08)	0.27 (0.07)
Apple	Fruit_number	0.78 (0.04)	0.82 (0.04)	0.78 (0.04)	0.81 (0.04)	0.79 (0.04)	0.69 (0.07)	0.72 (0.06)	0.67 (0.06)	0.72 (0.06)	0.70 (0.06)	0.69 (0.07)	0.73 (0.05)	0.67 (0.06)	0.72 (0.06)	0.70 (0.06)	0.24 (0.13)	0.34 (0.10)	0.34 (0.10)	0.19 (0.12)	0.16 (0.13)
Apple	Fruit_weight	0.78 (0.04)	0.81 (0.04)	0.78 (0.04)	0.80 (0.05)	0.76 (0.05)	0.68 (0.07)	0.70 (0.06)	0.65 (0.06)	0.69 (0.05)	0.65 (0.06)	0.67 (0.06)	0.70 (0.06)	0.65 (0.05)	0.69 (0.05)	0.65 (0.06)	0.24 (0.10)	0.32 (0.08)	0.30 (0.10)	0.29 (0.11)	0.23 (0.13)
Apple	Fruit_weight_single	0.61 (0.07)	0.72 (0.06)	0.73 (0.05)	0.74 (0.05)	0.67 (0.07)	0.46 (0.09)	0.60 (0.07)	0.58 (0.07)	0.59 (0.07)	0.56 (0.08)	0.46 (0.10)	0.59 (0.07)	0.58 (0.07)	0.59 (0.07)	0.56 (0.08)	0.40 (0.10)	0.53 (0.08)	0.52 (0.09)	0.51 (0.06)	0.50 (0.08)
Apple	Harvest_date	0.89 (0.03)	0.91 (0.02)	0.90 (0.03)	0.91 (0.02)	0.92 (0.02)	0.81 (0.04)	0.79 (0.05)	0.76 (0.06)	0.79 (0.04)	0.83 (0.04)	0.81 (0.05)	0.79 (0.04)	0.76 (0.06)	0.79 (0.04)	0.83 (0.04)	0.67 (0.07)	0.62 (0.07)	0.59 (0.07)	0.61 (0.06)	0.68 (0.06)
Apple	Powdery_mildew	0.52 (0.11)	0.59 (0.09)	0.56 (0.08)	0.59 (0.07)	0.52 (0.08)	0.42 (0.10)	0.46 (0.08)	0.40 (0.10)	0.46 (0.09)	0.36 (0.08)	0.42 (0.08)	0.47 (0.08)	0.40 (0.10)	0.46 (0.10)	0.37 (0.10)	0.28 (0.11)	0.31 (0.11)	0.28 (0.10)	0.28 (0.10)	0.19 (0.11)
Apple	Russet_freq_all	0.57 (0.08)	0.61 (0.07)	0.60 (0.07)	0.62 (0.07)	0.55 (0.10)	0.42 (0.09)	0.48 (0.08)	0.46 (0.09)	0.47 (0.08)	0.38 (0.08)	0.42 (0.09)	0.47 (0.08)	0.46 (0.09)	0.47 (0.08)	0.38 (0.09)	0.22 (0.10)	0.33 (0.09)	0.36 (0.10)	0.11 (0.17)	0.17 (0.13)
Apple	Scab	0.50 (0.09)	0.58 (0.07)	0.56 (0.09)	0.58 (0.08)	0.48 (0.07)	0.43 (0.11)	0.46 (0.10)	0.33 (0.10)	0.46 (0.10)	0.38 (0.10)	0.44 (0.11)	0.48 (0.10)	0.34 (0.09)	0.47 (0.10)	0.40 (0.10)	0.23 (0.12)	0.30 (0.10)	0.21 (0.12)	0.29 (0.11)	0.21 (0.13)
Apple	Trunk_diameter	0.62 (0.08)	0.68 (0.07)	0.66 (0.06)	0.68 (0.06)	0.62 (0.07)	0.55 (0.07)	0.56 (0.06)	0.50 (0.06)	0.55 (0.06)	0.52 (0.06)	0.55 (0.07)	0.56 (0.06)	0.50 (0.06)	0.55 (0.06)	0.52 (0.07)	0.25 (0.11)	0.30 (0.10)	0.28 (0.09)	0.24 (0.09)	0.17 (0.11)
Apple	Trunk_increment	0.55 (0.07)	0.57 (0.08)	0.51 (0.07)	0.57 (0.08)	0.52 (0.07)	0.54 (0.07)	0.55 (0.07)	0.49 (0.06)	0.55 (0.08)	0.50 (0.09)	0.53 (0.06)	0.55 (0.07)	0.48 (0.06)	0.55 (0.08)	0.50 (0.08)	0.20 (0.11)	0.26 (0.12)	0.25 (0.12)	0.20 (0.10)	0.07 (0.12)

### Sheet: predictive_model_pine
Species	Trait	RF_PA_wiser	SVR_PA_wiser	GBLUP_PA_wiser	RKHS_PA_wiser	LASSO_PA_wiser	RF_PA_ls_means	SVR_PA_ls_means	GBLUP_PA_ls_means	RKHS_PA_ls_means	LASSO_PA_ls_means	RF_PA_blups	SVR_PA_blups	GBLUP_PA_blups	RKHS_PA_blups	LASSO_PA_blups	RF_PA_blups_pca	SVR_PA_blups_pca	GBLUP_PA_blups_pca	RKHS_PA_blups_pca	LASSO_PA_blups_pca
Pine	D	0.59 (0.11)	0.66 (0.11)	0.66 (0.10)	0.66 (0.10)	0.47 (0.15)	0.06 (0.18)	0.06 (0.18)	0.08 (0.19)	0.09 (0.16)	0.05 (0.21)	0.10 (0.15)	0.14 (0.16)	0.14 (0.17)	0.13 (0.17)	-0.05 (0.16)	0.07 (0.19)	0.12 (0.19)	0.11 (0.19)	0.10 (0.20)	-0.00 (0.20)
Pine	H	0.69 (0.10)	0.74 (0.08)	0.72 (0.08)	0.72 (0.07)	0.58 (0.12)	0.28 (0.18)	0.25 (0.16)	0.18 (0.17)	0.12 (0.16)	-0.10 (0.14)	0.38 (0.20)	0.35 (0.17)	0.31 (0.16)	0.22 (0.17)	-0.02 (0.22)	0.35 (0.20)	0.30 (0.18)	0.23 (0.18)	0.15 (0.20)	0.11 (0.20)
Pine	I	0.41 (0.25)	0.38 (0.20)	0.35 (0.25)	0.23 (0.26)	0.09 (0.22)	0.18 (0.26)	0.18 (0.23)	0.10 (0.21)	0.02 (0.26)	-0.16 (0.16)	0.36 (0.23)	0.34 (0.20)	0.31 (0.20)	0.20 (0.23)	0.02 (0.21)	0.26 (0.17)	0.26 (0.20)	0.20 (0.20)	0.06 (0.21)	-0.07 (0.16)
Pine	T4	0.34 (0.18)	0.41 (0.19)	0.39 (0.22)	0.40 (0.23)	0.23 (0.22)	0.20 (0.19)	0.26 (0.19)	0.24 (0.18)	0.26 (0.20)	0.09 (0.14)	0.26 (0.20)	0.34 (0.22)	0.32 (0.20)	0.32 (0.21)	0.16 (0.18)	0.23 (0.25)	0.33 (0.24)	0.30 (0.23)	0.30 (0.24)	0.18 (0.21)
Pine	T5	0.26 (0.27)	0.28 (0.25)	0.26 (0.25)	0.32 (0.26)	0.35 (0.21)	0.17 (0.25)	0.16 (0.25)	0.14 (0.22)	0.15 (0.26)	0.08 (0.21)	0.23 (0.26)	0.26 (0.26)	0.26 (0.24)	0.28 (0.26)	0.23 (0.18)	0.08 (0.27)	0.15 (0.25)	0.12 (0.24)	0.06 (0.24)	0.16 (0.20)
Pine	T6	0.11 (0.27)	0.20 (0.25)	0.20 (0.27)	0.23 (0.24)	0.13 (0.23)	0.06 (0.21)	0.14 (0.23)	0.14 (0.24)	0.14 (0.22)	0.02 (0.21)	0.12 (0.24)	0.18 (0.23)	0.20 (0.26)	0.21 (0.27)	0.08 (0.24)	0.05 (0.29)	0.12 (0.27)	0.11 (0.28)	0.08 (0.28)	0.05 (0.25)
