## Supplementary File 4 for "WISER: spectral whitening of fixed effects for improved breeding value estimation in structured, unbalanced, and genotype–environment-confounded populations"

### Sheet: sheet definitions
WISER: spectral whitening of fixed effects for improved breeding value estimation in structured, unbalanced, and genotype–environment-confounded populations
Laval Jacquin, Walter Guerra, Mariusz Lewandowski, Andrea Patocchi, Marijn Rymenants, Charles-Eric Durel, François Laurens, Maria José Aranzana, Lidia Lozano, Tristan Mary-Huard, Hélène Muranty
Sheet title	Sheet column titles
species_block_completeness: presents the completeness of each block in a defined environment for each species (rice, maize, and pine).	Site: name of the site	Envir: name of the environment	Block: name of the block in the associated environment	Management: name of the management in the associated environment	n_geno_per_site: number of genotypes per site	n_geno_per_block_in_envir: number of genotypes per block in the associated environment	is_block_in_envir_complete: TRUE if the block contains all genotypes present in the site; FALSE otherwise.	is_manage_in_envir_complete: TRUE if the management contains all genotypes present in the site; FALSE otherwise.
apple_management_completeness: presents the completeness of each management in a defined environment for apple.

### Sheet: rice_block_completeness
Site	Envir	Block	n_geno_per_site	n_geno_per_block_in_envir	is_block_in_envir_complete
PAL	PA17B_A_S02	A	334	106	FALSE
PAL	PA17B_B_S02	B	334	114	FALSE
PAL	PA17B_C_S02	C	334	115	FALSE
PAL	PA17B_D_S02	D	334	118	FALSE
PAL	PA17B_E_S02	E	334	105	FALSE
PAL	PA17B_F_S02	F	334	110	FALSE
PAL	PA17B_G_S02	G	334	110	FALSE
PAL	PA17B_H_S02	H	334	107	FALSE
PAL	PA18B_A_S02	A	334	15	FALSE
PAL	PA18B_A_S03	A	334	110	FALSE
PAL	PA18B_B_S02	B	334	15	FALSE
PAL	PA18B_B_S03	B	334	109	FALSE
PAL	PA18B_C_S02	C	334	16	FALSE
PAL	PA18B_C_S03	C	334	108	FALSE
PAL	PA18B_D_S02	D	334	16	FALSE
PAL	PA18B_D_S03	D	334	109	FALSE
PAL	PA18B_E_S02	E	334	15	FALSE
PAL	PA18B_E_S03	E	334	109	FALSE
PAL	PA18B_F_S02	F	334	16	FALSE
PAL	PA18B_F_S03	F	334	110	FALSE
PAL	PA18B_G_S02	G	334	18	FALSE
PAL	PA18B_G_S03	G	334	110	FALSE
PAL	PA18B_H_S02	H	334	16	FALSE
PAL	PA18B_H_S03	H	334	109	FALSE
SRO	SR17A_A_S02	A	334	110	FALSE
SRO	SR17A_B_S02	B	334	107	FALSE
SRO	SR17A_C_S02	C	334	111	FALSE
SRO	SR17A_D_S02	D	334	105	FALSE
SRO	SR17A_E_S02	E	334	115	FALSE
SRO	SR17A_F_S02	F	334	106	FALSE
SRO	SR17A_G_S02	G	334	108	FALSE
SRO	SR17A_H_S02	H	334	111	FALSE
SRO	SR18A_A_S02	A	334	17	FALSE
SRO	SR18A_A_S03	A	334	108	FALSE
SRO	SR18A_B_S02	B	334	18	FALSE
SRO	SR18A_B_S03	B	334	108	FALSE
SRO	SR18A_C_S02	C	334	18	FALSE
SRO	SR18A_C_S03	C	334	108	FALSE
SRO	SR18A_D_S02	D	334	19	FALSE
SRO	SR18A_D_S03	D	334	107	FALSE
SRO	SR18A_E_S02	E	334	17	FALSE
SRO	SR18A_E_S03	E	334	109	FALSE
SRO	SR18A_F_S02	F	334	15	FALSE
SRO	SR18A_F_S03	F	334	110	FALSE
SRO	SR18A_G_S02	G	334	18	FALSE
SRO	SR18A_G_S03	G	334	107	FALSE
SRO	SR18A_H_S02	H	334	18	FALSE
SRO	SR18A_H_S03	H	334	110	FALSE

### Sheet: maize_block_completeness
Site	Envir	Block	n_geno_per_site	n_geno_per_block_in_envir	is_block_in_envir_complete
Bologna	Bol12R_block_1	1	246	18	FALSE
Bologna	Bol12R_block_10	10	246	17	FALSE
Bologna	Bol12R_block_11	11	246	18	FALSE
Bologna	Bol12R_block_12	12	246	18	FALSE
Bologna	Bol12R_block_13	13	246	18	FALSE
Bologna	Bol12R_block_14	14	246	17	FALSE
Bologna	Bol12R_block_15	15	246	18	FALSE
Bologna	Bol12R_block_16	16	246	18	FALSE
Bologna	Bol12R_block_17	17	246	17	FALSE
Bologna	Bol12R_block_18	18	246	18	FALSE
Bologna	Bol12R_block_19	19	246	18	FALSE
Bologna	Bol12R_block_2	2	246	18	FALSE
Bologna	Bol12R_block_20	20	246	17	FALSE
Bologna	Bol12R_block_21	21	246	17	FALSE
Bologna	Bol12R_block_22	22	246	18	FALSE
Bologna	Bol12R_block_23	23	246	17	FALSE
Bologna	Bol12R_block_24	24	246	18	FALSE
Bologna	Bol12R_block_25	25	246	18	FALSE
Bologna	Bol12R_block_26	26	246	18	FALSE
Bologna	Bol12R_block_27	27	246	18	FALSE
Bologna	Bol12R_block_28	28	246	17	FALSE
Bologna	Bol12R_block_29	29	246	18	FALSE
Bologna	Bol12R_block_3	3	246	17	FALSE
Bologna	Bol12R_block_30	30	246	17	FALSE
Bologna	Bol12R_block_31	31	246	18	FALSE
Bologna	Bol12R_block_32	32	246	18	FALSE
Bologna	Bol12R_block_33	33	246	17	FALSE
Bologna	Bol12R_block_34	34	246	17	FALSE
Bologna	Bol12R_block_35	35	246	18	FALSE
Bologna	Bol12R_block_36	36	246	18	FALSE
Bologna	Bol12R_block_37	37	246	17	FALSE
Bologna	Bol12R_block_38	38	246	17	FALSE
Bologna	Bol12R_block_39	39	246	18	FALSE
Bologna	Bol12R_block_4	4	246	18	FALSE
Bologna	Bol12R_block_40	40	246	18	FALSE
Bologna	Bol12R_block_41	41	246	18	FALSE
Bologna	Bol12R_block_42	42	246	18	FALSE
Bologna	Bol12R_block_5	5	246	18	FALSE
Bologna	Bol12R_block_6	6	246	18	FALSE
Bologna	Bol12R_block_7	7	246	17	FALSE
Bologna	Bol12R_block_8	8	246	18	FALSE
Bologna	Bol12R_block_9	9	246	17	FALSE
Bologna	Bol12W_block_1	1	246	11	FALSE
Bologna	Bol12W_block_10	10	246	8	FALSE
Bologna	Bol12W_block_11	11	246	11	FALSE
Bologna	Bol12W_block_12	12	246	9	FALSE
Bologna	Bol12W_block_13	13	246	11	FALSE
Bologna	Bol12W_block_14	14	246	9	FALSE
Bologna	Bol12W_block_15	15	246	11	FALSE
Bologna	Bol12W_block_16	16	246	8	FALSE
Bologna	Bol12W_block_17	17	246	11	FALSE
Bologna	Bol12W_block_18	18	246	8	FALSE
Bologna	Bol12W_block_19	19	246	11	FALSE
Bologna	Bol12W_block_2	2	246	10	FALSE
Bologna	Bol12W_block_20	20	246	8	FALSE
Bologna	Bol12W_block_21	21	246	11	FALSE
Bologna	Bol12W_block_22	22	246	7	FALSE
Bologna	Bol12W_block_23	23	246	11	FALSE
Bologna	Bol12W_block_24	24	246	8	FALSE
Bologna	Bol12W_block_25	25	246	11	FALSE
Bologna	Bol12W_block_26	26	246	9	FALSE
Bologna	Bol12W_block_27	27	246	10	FALSE
Bologna	Bol12W_block_28	28	246	8	FALSE
Bologna	Bol12W_block_29	29	246	11	FALSE
Bologna	Bol12W_block_3	3	246	11	FALSE
Bologna	Bol12W_block_30	30	246	9	FALSE
Bologna	Bol12W_block_31	31	246	11	FALSE
Bologna	Bol12W_block_32	32	246	9	FALSE
Bologna	Bol12W_block_33	33	246	11	FALSE
Bologna	Bol12W_block_34	34	246	9	FALSE
Bologna	Bol12W_block_35	35	246	11	FALSE
Bologna	Bol12W_block_36	36	246	8	FALSE
Bologna	Bol12W_block_37	37	246	11	FALSE
Bologna	Bol12W_block_38	38	246	10	FALSE
Bologna	Bol12W_block_39	39	246	11	FALSE
Bologna	Bol12W_block_4	4	246	9	FALSE
Bologna	Bol12W_block_40	40	246	10	FALSE
Bologna	Bol12W_block_41	41	246	11	FALSE
Bologna	Bol12W_block_42	42	246	9	FALSE
Bologna	Bol12W_block_5	5	246	9	FALSE
Bologna	Bol12W_block_6	6	246	9	FALSE
Bologna	Bol12W_block_7	7	246	11	FALSE
Bologna	Bol12W_block_8	8	246	9	FALSE
Bologna	Bol12W_block_9	9	246	10	FALSE
Campagnola	Cam11R_block_1	1	246	20	FALSE
Campagnola	Cam11R_block_2	2	246	17	FALSE
Campagnola	Cam11R_block_3	3	246	18	FALSE
Campagnola	Cam11R_block_4	4	246	16	FALSE
Campagnola	Cam11R_block_5	5	246	17	FALSE
Campagnola	Cam11W_block_1	1	246	13	FALSE
Campagnola	Cam11W_block_2	2	246	13	FALSE
Campagnola	Cam11W_block_3	3	246	13	FALSE
Campagnola	Cam11W_block_4	4	246	11	FALSE
Campagnola	Cam11W_block_5	5	246	13	FALSE
Campagnola	Cam12R_block_1	1	246	21	FALSE
Campagnola	Cam12R_block_10	10	246	20	FALSE
Campagnola	Cam12R_block_11	11	246	21	FALSE
Campagnola	Cam12R_block_12	12	246	21	FALSE
Campagnola	Cam12R_block_13	13	246	19	FALSE
Campagnola	Cam12R_block_14	14	246	21	FALSE
Campagnola	Cam12R_block_15	15	246	20	FALSE
Campagnola	Cam12R_block_16	16	246	21	FALSE
Campagnola	Cam12R_block_17	17	246	20	FALSE
Campagnola	Cam12R_block_18	18	246	21	FALSE
Campagnola	Cam12R_block_19	19	246	20	FALSE
Campagnola	Cam12R_block_2	2	246	21	FALSE
Campagnola	Cam12R_block_20	20	246	20	FALSE
Campagnola	Cam12R_block_21	21	246	20	FALSE
Campagnola	Cam12R_block_22	22	246	20	FALSE
Campagnola	Cam12R_block_23	23	246	21	FALSE
Campagnola	Cam12R_block_24	24	246	21	FALSE
Campagnola	Cam12R_block_25	25	246	21	FALSE
Campagnola	Cam12R_block_26	26	246	21	FALSE
Campagnola	Cam12R_block_27	27	246	21	FALSE
Campagnola	Cam12R_block_28	28	246	21	FALSE
Campagnola	Cam12R_block_29	29	246	21	FALSE
Campagnola	Cam12R_block_3	3	246	21	FALSE
Campagnola	Cam12R_block_30	30	246	21	FALSE
Campagnola	Cam12R_block_31	31	246	21	FALSE
Campagnola	Cam12R_block_32	32	246	21	FALSE
Campagnola	Cam12R_block_33	33	246	21	FALSE
Campagnola	Cam12R_block_34	34	246	19	FALSE
Campagnola	Cam12R_block_35	35	246	21	FALSE
Campagnola	Cam12R_block_36	36	246	21	FALSE
Campagnola	Cam12R_block_4	4	246	20	FALSE
Campagnola	Cam12R_block_5	5	246	19	FALSE
Campagnola	Cam12R_block_6	6	246	20	FALSE
Campagnola	Cam12R_block_7	7	246	21	FALSE
Campagnola	Cam12R_block_8	8	246	21	FALSE
Campagnola	Cam12R_block_9	9	246	21	FALSE
Campagnola	Cam12W_block_1	1	246	14	FALSE
Campagnola	Cam12W_block_10	10	246	14	FALSE
Campagnola	Cam12W_block_11	11	246	14	FALSE
Campagnola	Cam12W_block_12	12	246	13	FALSE
Campagnola	Cam12W_block_13	13	246	13	FALSE
Campagnola	Cam12W_block_14	14	246	14	FALSE
Campagnola	Cam12W_block_15	15	246	13	FALSE
Campagnola	Cam12W_block_16	16	246	14	FALSE
Campagnola	Cam12W_block_17	17	246	14	FALSE
Campagnola	Cam12W_block_18	18	246	14	FALSE
Campagnola	Cam12W_block_19	19	246	13	FALSE
Campagnola	Cam12W_block_2	2	246	14	FALSE
Campagnola	Cam12W_block_20	20	246	14	FALSE
Campagnola	Cam12W_block_21	21	246	14	FALSE
Campagnola	Cam12W_block_22	22	246	14	FALSE
Campagnola	Cam12W_block_23	23	246	13	FALSE
Campagnola	Cam12W_block_24	24	246	13	FALSE
Campagnola	Cam12W_block_25	25	246	14	FALSE
Campagnola	Cam12W_block_26	26	246	14	FALSE
Campagnola	Cam12W_block_27	27	246	14	FALSE
Campagnola	Cam12W_block_28	28	246	14	FALSE
Campagnola	Cam12W_block_29	29	246	14	FALSE
Campagnola	Cam12W_block_3	3	246	14	FALSE
Campagnola	Cam12W_block_30	30	246	14	FALSE
Campagnola	Cam12W_block_31	31	246	14	FALSE
Campagnola	Cam12W_block_32	32	246	13	FALSE
Campagnola	Cam12W_block_33	33	246	14	FALSE
Campagnola	Cam12W_block_34	34	246	14	FALSE
Campagnola	Cam12W_block_35	35	246	13	FALSE
Campagnola	Cam12W_block_36	36	246	13	FALSE
Campagnola	Cam12W_block_4	4	246	14	FALSE
Campagnola	Cam12W_block_5	5	246	13	FALSE
Campagnola	Cam12W_block_6	6	246	14	FALSE
Campagnola	Cam12W_block_7	7	246	14	FALSE
Campagnola	Cam12W_block_8	8	246	14	FALSE
Campagnola	Cam12W_block_9	9	246	14	FALSE
Campagnola	Cam13R_block_1	1	246	20	FALSE
Campagnola	Cam13R_block_10	10	246	20	FALSE
Campagnola	Cam13R_block_11	11	246	19	FALSE
Campagnola	Cam13R_block_12	12	246	19	FALSE
Campagnola	Cam13R_block_13	13	246	21	FALSE
Campagnola	Cam13R_block_14	14	246	21	FALSE
Campagnola	Cam13R_block_15	15	246	21	FALSE
Campagnola	Cam13R_block_16	16	246	20	FALSE
Campagnola	Cam13R_block_17	17	246	19	FALSE
Campagnola	Cam13R_block_18	18	246	19	FALSE
Campagnola	Cam13R_block_19	19	246	19	FALSE
Campagnola	Cam13R_block_2	2	246	21	FALSE
Campagnola	Cam13R_block_20	20	246	21	FALSE
Campagnola	Cam13R_block_21	21	246	21	FALSE
Campagnola	Cam13R_block_22	22	246	20	FALSE
Campagnola	Cam13R_block_23	23	246	21	FALSE
Campagnola	Cam13R_block_24	24	246	21	FALSE
Campagnola	Cam13R_block_25	25	246	19	FALSE
Campagnola	Cam13R_block_26	26	246	21	FALSE
Campagnola	Cam13R_block_27	27	246	20	FALSE
Campagnola	Cam13R_block_28	28	246	19	FALSE
Campagnola	Cam13R_block_29	29	246	18	FALSE
Campagnola	Cam13R_block_3	3	246	21	FALSE
Campagnola	Cam13R_block_30	30	246	19	FALSE
Campagnola	Cam13R_block_31	31	246	21	FALSE
Campagnola	Cam13R_block_32	32	246	20	FALSE
Campagnola	Cam13R_block_33	33	246	21	FALSE
Campagnola	Cam13R_block_34	34	246	18	FALSE
Campagnola	Cam13R_block_35	35	246	20	FALSE
Campagnola	Cam13R_block_36	36	246	19	FALSE
Campagnola	Cam13R_block_4	4	246	21	FALSE
Campagnola	Cam13R_block_5	5	246	19	FALSE
Campagnola	Cam13R_block_6	6	246	20	FALSE
Campagnola	Cam13R_block_7	7	246	21	FALSE
Campagnola	Cam13R_block_8	8	246	19	FALSE
Campagnola	Cam13R_block_9	9	246	19	FALSE
Campagnola	Cam13W_block_1	1	246	14	FALSE
Campagnola	Cam13W_block_10	10	246	14	FALSE
Campagnola	Cam13W_block_11	11	246	13	FALSE
Campagnola	Cam13W_block_12	12	246	13	FALSE
Campagnola	Cam13W_block_13	13	246	14	FALSE
Campagnola	Cam13W_block_14	14	246	14	FALSE
Campagnola	Cam13W_block_15	15	246	14	FALSE
Campagnola	Cam13W_block_16	16	246	14	FALSE
Campagnola	Cam13W_block_17	17	246	14	FALSE
Campagnola	Cam13W_block_18	18	246	14	FALSE
Campagnola	Cam13W_block_19	19	246	13	FALSE
Campagnola	Cam13W_block_2	2	246	14	FALSE
Campagnola	Cam13W_block_20	20	246	14	FALSE
Campagnola	Cam13W_block_21	21	246	14	FALSE
Campagnola	Cam13W_block_22	22	246	14	FALSE
Campagnola	Cam13W_block_23	23	246	14	FALSE
Campagnola	Cam13W_block_24	24	246	14	FALSE
Campagnola	Cam13W_block_25	25	246	14	FALSE
Campagnola	Cam13W_block_26	26	246	14	FALSE
Campagnola	Cam13W_block_27	27	246	13	FALSE
Campagnola	Cam13W_block_28	28	246	13	FALSE
Campagnola	Cam13W_block_29	29	246	13	FALSE
Campagnola	Cam13W_block_3	3	246	14	FALSE
Campagnola	Cam13W_block_30	30	246	14	FALSE
Campagnola	Cam13W_block_31	31	246	14	FALSE
Campagnola	Cam13W_block_32	32	246	13	FALSE
Campagnola	Cam13W_block_33	33	246	14	FALSE
Campagnola	Cam13W_block_34	34	246	13	FALSE
Campagnola	Cam13W_block_35	35	246	13	FALSE
Campagnola	Cam13W_block_36	36	246	14	FALSE
Campagnola	Cam13W_block_4	4	246	14	FALSE
Campagnola	Cam13W_block_5	5	246	14	FALSE
Campagnola	Cam13W_block_6	6	246	14	FALSE
Campagnola	Cam13W_block_7	7	246	14	FALSE
Campagnola	Cam13W_block_8	8	246	13	FALSE
Campagnola	Cam13W_block_9	9	246	14	FALSE
Craiova	Cra12R_block_1	1	246	36	FALSE
Craiova	Cra12R_block_10	10	246	35	FALSE
Craiova	Cra12R_block_11	11	246	34	FALSE
Craiova	Cra12R_block_12	12	246	34	FALSE
Craiova	Cra12R_block_13	13	246	35	FALSE
Craiova	Cra12R_block_14	14	246	35	FALSE
Craiova	Cra12R_block_15	15	246	36	FALSE
Craiova	Cra12R_block_16	16	246	36	FALSE
Craiova	Cra12R_block_17	17	246	36	FALSE
Craiova	Cra12R_block_18	18	246	33	FALSE
Craiova	Cra12R_block_19	19	246	32	FALSE
Craiova	Cra12R_block_2	2	246	34	FALSE
Craiova	Cra12R_block_20	20	246	32	FALSE
Craiova	Cra12R_block_21	21	246	35	FALSE
Craiova	Cra12R_block_3	3	246	36	FALSE
Craiova	Cra12R_block_4	4	246	35	FALSE
Craiova	Cra12R_block_5	5	246	35	FALSE
Craiova	Cra12R_block_6	6	246	34	FALSE
Craiova	Cra12R_block_7	7	246	34	FALSE
Craiova	Cra12R_block_8	8	246	36	FALSE
Craiova	Cra12R_block_9	9	246	36	FALSE
Craiova	Cra12W_block_1	1	246	24	FALSE
Craiova	Cra12W_block_10	10	246	22	FALSE
Craiova	Cra12W_block_11	11	246	23	FALSE
Craiova	Cra12W_block_12	12	246	24	FALSE
Craiova	Cra12W_block_13	13	246	24	FALSE
Craiova	Cra12W_block_14	14	246	24	FALSE
Craiova	Cra12W_block_15	15	246	24	FALSE
Craiova	Cra12W_block_16	16	246	23	FALSE
Craiova	Cra12W_block_17	17	246	24	FALSE
Craiova	Cra12W_block_18	18	246	24	FALSE
Craiova	Cra12W_block_19	19	246	23	FALSE
Craiova	Cra12W_block_2	2	246	23	FALSE
Craiova	Cra12W_block_20	20	246	21	FALSE
Craiova	Cra12W_block_21	21	246	24	FALSE
Craiova	Cra12W_block_3	3	246	22	FALSE
Craiova	Cra12W_block_4	4	246	21	FALSE
Craiova	Cra12W_block_5	5	246	19	FALSE
Craiova	Cra12W_block_6	6	246	24	FALSE
Craiova	Cra12W_block_7	7	246	23	FALSE
Craiova	Cra12W_block_8	8	246	24	FALSE
Craiova	Cra12W_block_9	9	246	24	FALSE
Debrecen	Deb11R_block_1	1	246	16	FALSE
Debrecen	Deb11R_block_2	2	246	17	FALSE
Debrecen	Deb11R_block_3	3	246	17	FALSE
Debrecen	Deb11R_block_4	4	246	17	FALSE
Debrecen	Deb11R_block_5	5	246	17	FALSE
Debrecen	Deb11W_block_1	1	246	13	FALSE
Debrecen	Deb11W_block_2	2	246	13	FALSE
Debrecen	Deb11W_block_3	3	246	13	FALSE
Debrecen	Deb11W_block_4	4	246	13	FALSE
Debrecen	Deb11W_block_5	5	246	13	FALSE
Debrecen	Deb12R_block_1	1	246	20	FALSE
Debrecen	Deb12R_block_10	10	246	21	FALSE
Debrecen	Deb12R_block_11	11	246	21	FALSE
Debrecen	Deb12R_block_12	12	246	21	FALSE
Debrecen	Deb12R_block_13	13	246	21	FALSE
Debrecen	Deb12R_block_14	14	246	21	FALSE
Debrecen	Deb12R_block_15	15	246	20	FALSE
Debrecen	Deb12R_block_16	16	246	21	FALSE
Debrecen	Deb12R_block_17	17	246	19	FALSE
Debrecen	Deb12R_block_18	18	246	21	FALSE
Debrecen	Deb12R_block_19	19	246	20	FALSE
Debrecen	Deb12R_block_2	2	246	21	FALSE
Debrecen	Deb12R_block_20	20	246	20	FALSE
Debrecen	Deb12R_block_21	21	246	21	FALSE
Debrecen	Deb12R_block_22	22	246	21	FALSE
Debrecen	Deb12R_block_23	23	246	21	FALSE
Debrecen	Deb12R_block_24	24	246	21	FALSE
Debrecen	Deb12R_block_25	25	246	20	FALSE
Debrecen	Deb12R_block_26	26	246	21	FALSE
Debrecen	Deb12R_block_27	27	246	21	FALSE
Debrecen	Deb12R_block_28	28	246	19	FALSE
Debrecen	Deb12R_block_29	29	246	21	FALSE
Debrecen	Deb12R_block_3	3	246	21	FALSE
Debrecen	Deb12R_block_30	30	246	19	FALSE
Debrecen	Deb12R_block_31	31	246	21	FALSE
Debrecen	Deb12R_block_32	32	246	21	FALSE
Debrecen	Deb12R_block_33	33	246	20	FALSE
Debrecen	Deb12R_block_34	34	246	21	FALSE
Debrecen	Deb12R_block_35	35	246	21	FALSE
Debrecen	Deb12R_block_36	36	246	21	FALSE
Debrecen	Deb12R_block_4	4	246	21	FALSE
Debrecen	Deb12R_block_5	5	246	20	FALSE
Debrecen	Deb12R_block_6	6	246	19	FALSE
Debrecen	Deb12R_block_7	7	246	21	FALSE
Debrecen	Deb12R_block_8	8	246	21	FALSE
Debrecen	Deb12R_block_9	9	246	21	FALSE
Debrecen	Deb12W_block_1	1	246	12	FALSE
Debrecen	Deb12W_block_10	10	246	13	FALSE
Debrecen	Deb12W_block_11	11	246	13	FALSE
Debrecen	Deb12W_block_12	12	246	13	FALSE
Debrecen	Deb12W_block_13	13	246	13	FALSE
Debrecen	Deb12W_block_14	14	246	13	FALSE
Debrecen	Deb12W_block_15	15	246	13	FALSE
Debrecen	Deb12W_block_16	16	246	12	FALSE
Debrecen	Deb12W_block_17	17	246	13	FALSE
Debrecen	Deb12W_block_18	18	246	13	FALSE
Debrecen	Deb12W_block_19	19	246	13	FALSE
Debrecen	Deb12W_block_2	2	246	13	FALSE
Debrecen	Deb12W_block_20	20	246	12	FALSE
Debrecen	Deb12W_block_21	21	246	13	FALSE
Debrecen	Deb12W_block_22	22	246	13	FALSE
Debrecen	Deb12W_block_23	23	246	13	FALSE
Debrecen	Deb12W_block_24	24	246	13	FALSE
Debrecen	Deb12W_block_25	25	246	13	FALSE
Debrecen	Deb12W_block_26	26	246	13	FALSE
Debrecen	Deb12W_block_27	27	246	13	FALSE
Debrecen	Deb12W_block_28	28	246	13	FALSE
Debrecen	Deb12W_block_29	29	246	13	FALSE
Debrecen	Deb12W_block_3	3	246	12	FALSE
Debrecen	Deb12W_block_30	30	246	12	FALSE
Debrecen	Deb12W_block_31	31	246	13	FALSE
Debrecen	Deb12W_block_32	32	246	13	FALSE
Debrecen	Deb12W_block_33	33	246	11	FALSE
Debrecen	Deb12W_block_34	34	246	13	FALSE
Debrecen	Deb12W_block_35	35	246	13	FALSE
Debrecen	Deb12W_block_36	36	246	12	FALSE
Debrecen	Deb12W_block_4	4	246	13	FALSE
Debrecen	Deb12W_block_5	5	246	12	FALSE
Debrecen	Deb12W_block_6	6	246	13	FALSE
Debrecen	Deb12W_block_7	7	246	12	FALSE
Debrecen	Deb12W_block_8	8	246	13	FALSE
Debrecen	Deb12W_block_9	9	246	13	FALSE
Debrecen	Deb13R_block_1	1	246	21	FALSE
Debrecen	Deb13R_block_10	10	246	20	FALSE
Debrecen	Deb13R_block_11	11	246	21	FALSE
Debrecen	Deb13R_block_12	12	246	21	FALSE
Debrecen	Deb13R_block_13	13	246	21	FALSE
Debrecen	Deb13R_block_14	14	246	21	FALSE
Debrecen	Deb13R_block_15	15	246	21	FALSE
Debrecen	Deb13R_block_16	16	246	21	FALSE
Debrecen	Deb13R_block_17	17	246	20	FALSE
Debrecen	Deb13R_block_18	18	246	21	FALSE
Debrecen	Deb13R_block_19	19	246	21	FALSE
Debrecen	Deb13R_block_2	2	246	21	FALSE
Debrecen	Deb13R_block_20	20	246	20	FALSE
Debrecen	Deb13R_block_21	21	246	20	FALSE
Debrecen	Deb13R_block_22	22	246	20	FALSE
Debrecen	Deb13R_block_23	23	246	21	FALSE
Debrecen	Deb13R_block_24	24	246	20	FALSE
Debrecen	Deb13R_block_25	25	246	21	FALSE
Debrecen	Deb13R_block_26	26	246	21	FALSE
Debrecen	Deb13R_block_27	27	246	20	FALSE
Debrecen	Deb13R_block_28	28	246	21	FALSE
Debrecen	Deb13R_block_29	29	246	21	FALSE
Debrecen	Deb13R_block_3	3	246	21	FALSE
Debrecen	Deb13R_block_30	30	246	21	FALSE
Debrecen	Deb13R_block_31	31	246	21	FALSE
Debrecen	Deb13R_block_32	32	246	21	FALSE
Debrecen	Deb13R_block_33	33	246	21	FALSE
Debrecen	Deb13R_block_34	34	246	20	FALSE
Debrecen	Deb13R_block_35	35	246	19	FALSE
Debrecen	Deb13R_block_36	36	246	20	FALSE
Debrecen	Deb13R_block_4	4	246	21	FALSE
Debrecen	Deb13R_block_5	5	246	19	FALSE
Debrecen	Deb13R_block_6	6	246	20	FALSE
Debrecen	Deb13R_block_7	7	246	20	FALSE
Debrecen	Deb13R_block_8	8	246	20	FALSE
Debrecen	Deb13R_block_9	9	246	21	FALSE
Gaillac	Gai12R_block_1	1	246	20	FALSE
Gaillac	Gai12R_block_10	10	246	21	FALSE
Gaillac	Gai12R_block_11	11	246	20	FALSE
Gaillac	Gai12R_block_12	12	246	20	FALSE
Gaillac	Gai12R_block_13	13	246	21	FALSE
Gaillac	Gai12R_block_14	14	246	21	FALSE
Gaillac	Gai12R_block_15	15	246	21	FALSE
Gaillac	Gai12R_block_16	16	246	21	FALSE
Gaillac	Gai12R_block_17	17	246	20	FALSE
Gaillac	Gai12R_block_18	18	246	20	FALSE
Gaillac	Gai12R_block_19	19	246	19	FALSE
Gaillac	Gai12R_block_2	2	246	21	FALSE
Gaillac	Gai12R_block_20	20	246	21	FALSE
Gaillac	Gai12R_block_21	21	246	20	FALSE
Gaillac	Gai12R_block_22	22	246	21	FALSE
Gaillac	Gai12R_block_23	23	246	21	FALSE
Gaillac	Gai12R_block_24	24	246	21	FALSE
Gaillac	Gai12R_block_25	25	246	21	FALSE
Gaillac	Gai12R_block_26	26	246	21	FALSE
Gaillac	Gai12R_block_27	27	246	20	FALSE
Gaillac	Gai12R_block_28	28	246	20	FALSE
Gaillac	Gai12R_block_29	29	246	21	FALSE
Gaillac	Gai12R_block_3	3	246	21	FALSE
Gaillac	Gai12R_block_30	30	246	20	FALSE
Gaillac	Gai12R_block_31	31	246	19	FALSE
Gaillac	Gai12R_block_32	32	246	21	FALSE
Gaillac	Gai12R_block_33	33	246	21	FALSE
Gaillac	Gai12R_block_34	34	246	21	FALSE
Gaillac	Gai12R_block_35	35	246	21	FALSE
Gaillac	Gai12R_block_36	36	246	21	FALSE
Gaillac	Gai12R_block_4	4	246	19	FALSE
Gaillac	Gai12R_block_5	5	246	21	FALSE
Gaillac	Gai12R_block_6	6	246	21	FALSE
Gaillac	Gai12R_block_7	7	246	21	FALSE
Gaillac	Gai12R_block_8	8	246	21	FALSE
Gaillac	Gai12R_block_9	9	246	21	FALSE
Gaillac	Gai12W_block_1	1	246	14	FALSE
Gaillac	Gai12W_block_10	10	246	14	FALSE
Gaillac	Gai12W_block_11	11	246	14	FALSE
Gaillac	Gai12W_block_12	12	246	14	FALSE
Gaillac	Gai12W_block_13	13	246	14	FALSE
Gaillac	Gai12W_block_14	14	246	14	FALSE
Gaillac	Gai12W_block_15	15	246	13	FALSE
Gaillac	Gai12W_block_16	16	246	14	FALSE
Gaillac	Gai12W_block_17	17	246	13	FALSE
Gaillac	Gai12W_block_18	18	246	13	FALSE
Gaillac	Gai12W_block_19	19	246	14	FALSE
Gaillac	Gai12W_block_2	2	246	13	FALSE
Gaillac	Gai12W_block_20	20	246	13	FALSE
Gaillac	Gai12W_block_21	21	246	13	FALSE
Gaillac	Gai12W_block_22	22	246	13	FALSE
Gaillac	Gai12W_block_23	23	246	14	FALSE
Gaillac	Gai12W_block_24	24	246	14	FALSE
Gaillac	Gai12W_block_25	25	246	14	FALSE
Gaillac	Gai12W_block_26	26	246	14	FALSE
Gaillac	Gai12W_block_27	27	246	14	FALSE
Gaillac	Gai12W_block_28	28	246	14	FALSE
Gaillac	Gai12W_block_29	29	246	13	FALSE
Gaillac	Gai12W_block_3	3	246	14	FALSE
Gaillac	Gai12W_block_30	30	246	14	FALSE
Gaillac	Gai12W_block_31	31	246	14	FALSE
Gaillac	Gai12W_block_32	32	246	14	FALSE
Gaillac	Gai12W_block_33	33	246	14	FALSE
Gaillac	Gai12W_block_34	34	246	14	FALSE
Gaillac	Gai12W_block_35	35	246	14	FALSE
Gaillac	Gai12W_block_36	36	246	13	FALSE
Gaillac	Gai12W_block_4	4	246	14	FALSE
Gaillac	Gai12W_block_5	5	246	14	FALSE
Gaillac	Gai12W_block_6	6	246	14	FALSE
Gaillac	Gai12W_block_7	7	246	14	FALSE
Gaillac	Gai12W_block_8	8	246	14	FALSE
Gaillac	Gai12W_block_9	9	246	13	FALSE
Gaillac	Gai13R_block_1	1	246	21	FALSE
Gaillac	Gai13R_block_10	10	246	20	FALSE
Gaillac	Gai13R_block_11	11	246	21	FALSE
Gaillac	Gai13R_block_12	12	246	21	FALSE
Gaillac	Gai13R_block_13	13	246	21	FALSE
Gaillac	Gai13R_block_14	14	246	20	FALSE
Gaillac	Gai13R_block_15	15	246	21	FALSE
Gaillac	Gai13R_block_16	16	246	21	FALSE
Gaillac	Gai13R_block_17	17	246	20	FALSE
Gaillac	Gai13R_block_18	18	246	20	FALSE
Gaillac	Gai13R_block_19	19	246	21	FALSE
Gaillac	Gai13R_block_2	2	246	20	FALSE
Gaillac	Gai13R_block_20	20	246	19	FALSE
Gaillac	Gai13R_block_21	21	246	21	FALSE
Gaillac	Gai13R_block_22	22	246	21	FALSE
Gaillac	Gai13R_block_23	23	246	21	FALSE
Gaillac	Gai13R_block_24	24	246	21	FALSE
Gaillac	Gai13R_block_25	25	246	19	FALSE
Gaillac	Gai13R_block_26	26	246	21	FALSE
Gaillac	Gai13R_block_27	27	246	21	FALSE
Gaillac	Gai13R_block_28	28	246	19	FALSE
Gaillac	Gai13R_block_29	29	246	21	FALSE
Gaillac	Gai13R_block_3	3	246	21	FALSE
Gaillac	Gai13R_block_30	30	246	21	FALSE
Gaillac	Gai13R_block_31	31	246	21	FALSE
Gaillac	Gai13R_block_32	32	246	21	FALSE
Gaillac	Gai13R_block_33	33	246	21	FALSE
Gaillac	Gai13R_block_34	34	246	21	FALSE
Gaillac	Gai13R_block_35	35	246	21	FALSE
Gaillac	Gai13R_block_36	36	246	20	FALSE
Gaillac	Gai13R_block_4	4	246	21	FALSE
Gaillac	Gai13R_block_5	5	246	20	FALSE
Gaillac	Gai13R_block_6	6	246	21	FALSE
Gaillac	Gai13R_block_7	7	246	20	FALSE
Gaillac	Gai13R_block_8	8	246	20	FALSE
Gaillac	Gai13R_block_9	9	246	21	FALSE
Gaillac	Gai13W_block_1	1	246	14	FALSE
Gaillac	Gai13W_block_10	10	246	14	FALSE
Gaillac	Gai13W_block_11	11	246	13	FALSE
Gaillac	Gai13W_block_12	12	246	14	FALSE
Gaillac	Gai13W_block_13	13	246	13	FALSE
Gaillac	Gai13W_block_14	14	246	14	FALSE
Gaillac	Gai13W_block_15	15	246	14	FALSE
Gaillac	Gai13W_block_16	16	246	14	FALSE
Gaillac	Gai13W_block_17	17	246	13	FALSE
Gaillac	Gai13W_block_18	18	246	14	FALSE
Gaillac	Gai13W_block_19	19	246	14	FALSE
Gaillac	Gai13W_block_2	2	246	14	FALSE
Gaillac	Gai13W_block_20	20	246	12	FALSE
Gaillac	Gai13W_block_21	21	246	14	FALSE
Gaillac	Gai13W_block_22	22	246	14	FALSE
Gaillac	Gai13W_block_23	23	246	14	FALSE
Gaillac	Gai13W_block_24	24	246	14	FALSE
Gaillac	Gai13W_block_25	25	246	13	FALSE
Gaillac	Gai13W_block_26	26	246	14	FALSE
Gaillac	Gai13W_block_27	27	246	14	FALSE
Gaillac	Gai13W_block_28	28	246	14	FALSE
Gaillac	Gai13W_block_29	29	246	12	FALSE
Gaillac	Gai13W_block_3	3	246	14	FALSE
Gaillac	Gai13W_block_30	30	246	13	FALSE
Gaillac	Gai13W_block_31	31	246	14	FALSE
Gaillac	Gai13W_block_32	32	246	14	FALSE
Gaillac	Gai13W_block_33	33	246	14	FALSE
Gaillac	Gai13W_block_34	34	246	14	FALSE
Gaillac	Gai13W_block_35	35	246	14	FALSE
Gaillac	Gai13W_block_36	36	246	14	FALSE
Gaillac	Gai13W_block_4	4	246	14	FALSE
Gaillac	Gai13W_block_5	5	246	14	FALSE
Gaillac	Gai13W_block_6	6	246	12	FALSE
Gaillac	Gai13W_block_7	7	246	14	FALSE
Gaillac	Gai13W_block_8	8	246	14	FALSE
Gaillac	Gai13W_block_9	9	246	14	FALSE
Graneros	Gra13R_block_1	1	244	13	FALSE
Graneros	Gra13R_block_10	10	244	10	FALSE
Graneros	Gra13R_block_11	11	244	11	FALSE
Graneros	Gra13R_block_12	12	244	11	FALSE
Graneros	Gra13R_block_13	13	244	7	FALSE
Graneros	Gra13R_block_14	14	244	12	FALSE
Graneros	Gra13R_block_15	15	244	9	FALSE
Graneros	Gra13R_block_16	16	244	9	FALSE
Graneros	Gra13R_block_17	17	244	10	FALSE
Graneros	Gra13R_block_18	18	244	13	FALSE
Graneros	Gra13R_block_19	19	244	7	FALSE
Graneros	Gra13R_block_2	2	244	9	FALSE
Graneros	Gra13R_block_20	20	244	13	FALSE
Graneros	Gra13R_block_21	21	244	12	FALSE
Graneros	Gra13R_block_22	22	244	8	FALSE
Graneros	Gra13R_block_23	23	244	13	FALSE
Graneros	Gra13R_block_24	24	244	8	FALSE
Graneros	Gra13R_block_25	25	244	10	FALSE
Graneros	Gra13R_block_26	26	244	10	FALSE
Graneros	Gra13R_block_27	27	244	8	FALSE
Graneros	Gra13R_block_28	28	244	11	FALSE
Graneros	Gra13R_block_29	29	244	12	FALSE
Graneros	Gra13R_block_3	3	244	11	FALSE
Graneros	Gra13R_block_30	30	244	10	FALSE
Graneros	Gra13R_block_31	31	244	10	FALSE
Graneros	Gra13R_block_32	32	244	11	FALSE
Graneros	Gra13R_block_33	33	244	12	FALSE
Graneros	Gra13R_block_34	34	244	9	FALSE
Graneros	Gra13R_block_35	35	244	12	FALSE
Graneros	Gra13R_block_36	36	244	11	FALSE
Graneros	Gra13R_block_37	37	244	9	FALSE
Graneros	Gra13R_block_38	38	244	10	FALSE
Graneros	Gra13R_block_39	39	244	12	FALSE
Graneros	Gra13R_block_4	4	244	7	FALSE
Graneros	Gra13R_block_40	40	244	12	FALSE
Graneros	Gra13R_block_41	41	244	13	FALSE
Graneros	Gra13R_block_42	42	244	8	FALSE
Graneros	Gra13R_block_43	43	244	13	FALSE
Graneros	Gra13R_block_44	44	244	8	FALSE
Graneros	Gra13R_block_45	45	244	13	FALSE
Graneros	Gra13R_block_46	46	244	12	FALSE
Graneros	Gra13R_block_47	47	244	10	FALSE
Graneros	Gra13R_block_48	48	244	9	FALSE
Graneros	Gra13R_block_49	49	244	12	FALSE
Graneros	Gra13R_block_5	5	244	13	FALSE
Graneros	Gra13R_block_50	50	244	12	FALSE
Graneros	Gra13R_block_51	51	244	12	FALSE
Graneros	Gra13R_block_52	52	244	11	FALSE
Graneros	Gra13R_block_53	53	244	9	FALSE
Graneros	Gra13R_block_54	54	244	12	FALSE
Graneros	Gra13R_block_55	55	244	10	FALSE
Graneros	Gra13R_block_56	56	244	13	FALSE
Graneros	Gra13R_block_57	57	244	11	FALSE
Graneros	Gra13R_block_58	58	244	11	FALSE
Graneros	Gra13R_block_59	59	244	11	FALSE
Graneros	Gra13R_block_6	6	244	11	FALSE
Graneros	Gra13R_block_60	60	244	6	FALSE
Graneros	Gra13R_block_61	61	244	12	FALSE
Graneros	Gra13R_block_62	62	244	13	FALSE
Graneros	Gra13R_block_63	63	244	8	FALSE
Graneros	Gra13R_block_64	64	244	9	FALSE
Graneros	Gra13R_block_65	65	244	10	FALSE
Graneros	Gra13R_block_66	66	244	12	FALSE
Graneros	Gra13R_block_67	67	244	12	FALSE
Graneros	Gra13R_block_68	68	244	9	FALSE
Graneros	Gra13R_block_69	69	244	10	FALSE
Graneros	Gra13R_block_7	7	244	11	FALSE
Graneros	Gra13R_block_8	8	244	12	FALSE
Graneros	Gra13R_block_9	9	244	12	FALSE
Graneros	Gra13W_block_1	1	244	17	FALSE
Graneros	Gra13W_block_10	10	244	21	FALSE
Graneros	Gra13W_block_11	11	244	21	FALSE
Graneros	Gra13W_block_12	12	244	24	FALSE
Graneros	Gra13W_block_13	13	244	21	FALSE
Graneros	Gra13W_block_14	14	244	21	FALSE
Graneros	Gra13W_block_15	15	244	22	FALSE
Graneros	Gra13W_block_16	16	244	20	FALSE
Graneros	Gra13W_block_17	17	244	24	FALSE
Graneros	Gra13W_block_18	18	244	18	FALSE
Graneros	Gra13W_block_19	19	244	21	FALSE
Graneros	Gra13W_block_2	2	244	22	FALSE
Graneros	Gra13W_block_20	20	244	23	FALSE
Graneros	Gra13W_block_21	21	244	20	FALSE
Graneros	Gra13W_block_22	22	244	19	FALSE
Graneros	Gra13W_block_23	23	244	23	FALSE
Graneros	Gra13W_block_3	3	244	16	FALSE
Graneros	Gra13W_block_4	4	244	14	FALSE
Graneros	Gra13W_block_5	5	244	23	FALSE
Graneros	Gra13W_block_6	6	244	21	FALSE
Graneros	Gra13W_block_7	7	244	22	FALSE
Graneros	Gra13W_block_8	8	244	22	FALSE
Graneros	Gra13W_block_9	9	244	21	FALSE
Karlsruhe	Kar11R_block_1	1	246	15	FALSE
Karlsruhe	Kar11R_block_10	10	246	15	FALSE
Karlsruhe	Kar11R_block_2	2	246	15	FALSE
Karlsruhe	Kar11R_block_3	3	246	15	FALSE
Karlsruhe	Kar11R_block_4	4	246	14	FALSE
Karlsruhe	Kar11R_block_5	5	246	15	FALSE
Karlsruhe	Kar11R_block_6	6	246	13	FALSE
Karlsruhe	Kar11R_block_7	7	246	15	FALSE
Karlsruhe	Kar11R_block_8	8	246	15	FALSE
Karlsruhe	Kar11R_block_9	9	246	13	FALSE
Karlsruhe	Kar11W_block_1	1	246	9	FALSE
Karlsruhe	Kar11W_block_10	10	246	9	FALSE
Karlsruhe	Kar11W_block_2	2	246	9	FALSE
Karlsruhe	Kar11W_block_3	3	246	8	FALSE
Karlsruhe	Kar11W_block_4	4	246	9	FALSE
Karlsruhe	Kar11W_block_5	5	246	9	FALSE
Karlsruhe	Kar11W_block_6	6	246	9	FALSE
Karlsruhe	Kar11W_block_7	7	246	9	FALSE
Karlsruhe	Kar11W_block_8	8	246	9	FALSE
Karlsruhe	Kar11W_block_9	9	246	9	FALSE
Karlsruhe	Kar12R_block_1	1	246	27	FALSE
Karlsruhe	Kar12R_block_10	10	246	26	FALSE
Karlsruhe	Kar12R_block_11	11	246	26	FALSE
Karlsruhe	Kar12R_block_12	12	246	27	FALSE
Karlsruhe	Kar12R_block_13	13	246	26	FALSE
Karlsruhe	Kar12R_block_14	14	246	27	FALSE
Karlsruhe	Kar12R_block_15	15	246	26	FALSE
Karlsruhe	Kar12R_block_16	16	246	25	FALSE
Karlsruhe	Kar12R_block_17	17	246	26	FALSE
Karlsruhe	Kar12R_block_18	18	246	27	FALSE
Karlsruhe	Kar12R_block_19	19	246	24	FALSE
Karlsruhe	Kar12R_block_2	2	246	27	FALSE
Karlsruhe	Kar12R_block_20	20	246	26	FALSE
Karlsruhe	Kar12R_block_21	21	246	24	FALSE
Karlsruhe	Kar12R_block_22	22	246	27	FALSE
Karlsruhe	Kar12R_block_23	23	246	25	FALSE
Karlsruhe	Kar12R_block_24	24	246	27	FALSE
Karlsruhe	Kar12R_block_25	25	246	27	FALSE
Karlsruhe	Kar12R_block_26	26	246	27	FALSE
Karlsruhe	Kar12R_block_27	27	246	26	FALSE
Karlsruhe	Kar12R_block_28	28	246	24	FALSE
Karlsruhe	Kar12R_block_3	3	246	27	FALSE
Karlsruhe	Kar12R_block_4	4	246	27	FALSE
Karlsruhe	Kar12R_block_5	5	246	27	FALSE
Karlsruhe	Kar12R_block_6	6	246	26	FALSE
Karlsruhe	Kar12R_block_7	7	246	27	FALSE
Karlsruhe	Kar12R_block_8	8	246	26	FALSE
Karlsruhe	Kar12R_block_9	9	246	26	FALSE
Karlsruhe	Kar12W_block_1	1	246	14	FALSE
Karlsruhe	Kar12W_block_10	10	246	13	FALSE
Karlsruhe	Kar12W_block_11	11	246	13	FALSE
Karlsruhe	Kar12W_block_12	12	246	14	FALSE
Karlsruhe	Kar12W_block_13	13	246	14	FALSE
Karlsruhe	Kar12W_block_14	14	246	14	FALSE
Karlsruhe	Kar12W_block_15	15	246	14	FALSE
Karlsruhe	Kar12W_block_16	16	246	14	FALSE
Karlsruhe	Kar12W_block_17	17	246	13	FALSE
Karlsruhe	Kar12W_block_18	18	246	13	FALSE
Karlsruhe	Kar12W_block_19	19	246	14	FALSE
Karlsruhe	Kar12W_block_2	2	246	14	FALSE
Karlsruhe	Kar12W_block_20	20	246	14	FALSE
Karlsruhe	Kar12W_block_21	21	246	14	FALSE
Karlsruhe	Kar12W_block_22	22	246	13	FALSE
Karlsruhe	Kar12W_block_23	23	246	14	FALSE
Karlsruhe	Kar12W_block_24	24	246	12	FALSE
Karlsruhe	Kar12W_block_25	25	246	14	FALSE
Karlsruhe	Kar12W_block_26	26	246	14	FALSE
Karlsruhe	Kar12W_block_27	27	246	14	FALSE
Karlsruhe	Kar12W_block_28	28	246	14	FALSE
Karlsruhe	Kar12W_block_29	29	246	14	FALSE
Karlsruhe	Kar12W_block_3	3	246	14	FALSE
Karlsruhe	Kar12W_block_30	30	246	14	FALSE
Karlsruhe	Kar12W_block_31	31	246	14	FALSE
Karlsruhe	Kar12W_block_32	32	246	14	FALSE
Karlsruhe	Kar12W_block_33	33	246	14	FALSE
Karlsruhe	Kar12W_block_34	34	246	13	FALSE
Karlsruhe	Kar12W_block_35	35	246	14	FALSE
Karlsruhe	Kar12W_block_36	36	246	14	FALSE
Karlsruhe	Kar12W_block_4	4	246	14	FALSE
Karlsruhe	Kar12W_block_5	5	246	14	FALSE
Karlsruhe	Kar12W_block_6	6	246	14	FALSE
Karlsruhe	Kar12W_block_7	7	246	14	FALSE
Karlsruhe	Kar12W_block_8	8	246	12	FALSE
Karlsruhe	Kar12W_block_9	9	246	14	FALSE
Karlsruhe	Kar13R_block_1	1	246	25	FALSE
Karlsruhe	Kar13R_block_10	10	246	26	FALSE
Karlsruhe	Kar13R_block_11	11	246	25	FALSE
Karlsruhe	Kar13R_block_12	12	246	25	FALSE
Karlsruhe	Kar13R_block_13	13	246	26	FALSE
Karlsruhe	Kar13R_block_14	14	246	27	FALSE
Karlsruhe	Kar13R_block_15	15	246	26	FALSE
Karlsruhe	Kar13R_block_16	16	246	24	FALSE
Karlsruhe	Kar13R_block_17	17	246	26	FALSE
Karlsruhe	Kar13R_block_18	18	246	26	FALSE
Karlsruhe	Kar13R_block_19	19	246	25	FALSE
Karlsruhe	Kar13R_block_2	2	246	26	FALSE
Karlsruhe	Kar13R_block_20	20	246	26	FALSE
Karlsruhe	Kar13R_block_21	21	246	26	FALSE
Karlsruhe	Kar13R_block_22	22	246	24	FALSE
Karlsruhe	Kar13R_block_23	23	246	27	FALSE
Karlsruhe	Kar13R_block_24	24	246	26	FALSE
Karlsruhe	Kar13R_block_25	25	246	23	FALSE
Karlsruhe	Kar13R_block_26	26	246	25	FALSE
Karlsruhe	Kar13R_block_27	27	246	24	FALSE
Karlsruhe	Kar13R_block_28	28	246	24	FALSE
Karlsruhe	Kar13R_block_3	3	246	25	FALSE
Karlsruhe	Kar13R_block_4	4	246	27	FALSE
Karlsruhe	Kar13R_block_5	5	246	26	FALSE
Karlsruhe	Kar13R_block_6	6	246	25	FALSE
Karlsruhe	Kar13R_block_7	7	246	26	FALSE
Karlsruhe	Kar13R_block_8	8	246	26	FALSE
Karlsruhe	Kar13R_block_9	9	246	20	FALSE
Karlsruhe	Kar13W_block_1	1	246	13	FALSE
Karlsruhe	Kar13W_block_10	10	246	13	FALSE
Karlsruhe	Kar13W_block_11	11	246	14	FALSE
Karlsruhe	Kar13W_block_12	12	246	13	FALSE
Karlsruhe	Kar13W_block_13	13	246	14	FALSE
Karlsruhe	Kar13W_block_14	14	246	14	FALSE
Karlsruhe	Kar13W_block_15	15	246	13	FALSE
Karlsruhe	Kar13W_block_16	16	246	13	FALSE
Karlsruhe	Kar13W_block_17	17	246	14	FALSE
Karlsruhe	Kar13W_block_18	18	246	13	FALSE
Karlsruhe	Kar13W_block_19	19	246	11	FALSE
Karlsruhe	Kar13W_block_2	2	246	14	FALSE
Karlsruhe	Kar13W_block_20	20	246	13	FALSE
Karlsruhe	Kar13W_block_21	21	246	13	FALSE
Karlsruhe	Kar13W_block_22	22	246	12	FALSE
Karlsruhe	Kar13W_block_23	23	246	14	FALSE
Karlsruhe	Kar13W_block_24	24	246	14	FALSE
Karlsruhe	Kar13W_block_25	25	246	14	FALSE
Karlsruhe	Kar13W_block_26	26	246	14	FALSE
Karlsruhe	Kar13W_block_27	27	246	13	FALSE
Karlsruhe	Kar13W_block_28	28	246	12	FALSE
Karlsruhe	Kar13W_block_29	29	246	14	FALSE
Karlsruhe	Kar13W_block_3	3	246	14	FALSE
Karlsruhe	Kar13W_block_30	30	246	13	FALSE
Karlsruhe	Kar13W_block_31	31	246	14	FALSE
Karlsruhe	Kar13W_block_32	32	246	13	FALSE
Karlsruhe	Kar13W_block_33	33	246	14	FALSE
Karlsruhe	Kar13W_block_34	34	246	12	FALSE
Karlsruhe	Kar13W_block_35	35	246	13	FALSE
Karlsruhe	Kar13W_block_36	36	246	14	FALSE
Karlsruhe	Kar13W_block_4	4	246	14	FALSE
Karlsruhe	Kar13W_block_5	5	246	13	FALSE
Karlsruhe	Kar13W_block_6	6	246	11	FALSE
Karlsruhe	Kar13W_block_7	7	246	14	FALSE
Karlsruhe	Kar13W_block_8	8	246	12	FALSE
Karlsruhe	Kar13W_block_9	9	246	14	FALSE
Martonvasar	Mar13R_block_1	1	246	20	FALSE
Martonvasar	Mar13R_block_10	10	246	21	FALSE
Martonvasar	Mar13R_block_11	11	246	20	FALSE
Martonvasar	Mar13R_block_12	12	246	20	FALSE
Martonvasar	Mar13R_block_13	13	246	21	FALSE
Martonvasar	Mar13R_block_14	14	246	21	FALSE
Martonvasar	Mar13R_block_15	15	246	20	FALSE
Martonvasar	Mar13R_block_16	16	246	20	FALSE
Martonvasar	Mar13R_block_17	17	246	20	FALSE
Martonvasar	Mar13R_block_18	18	246	19	FALSE
Martonvasar	Mar13R_block_19	19	246	20	FALSE
Martonvasar	Mar13R_block_2	2	246	21	FALSE
Martonvasar	Mar13R_block_20	20	246	19	FALSE
Martonvasar	Mar13R_block_21	21	246	19	FALSE
Martonvasar	Mar13R_block_22	22	246	20	FALSE
Martonvasar	Mar13R_block_23	23	246	21	FALSE
Martonvasar	Mar13R_block_24	24	246	21	FALSE
Martonvasar	Mar13R_block_25	25	246	19	FALSE
Martonvasar	Mar13R_block_26	26	246	19	FALSE
Martonvasar	Mar13R_block_27	27	246	21	FALSE
Martonvasar	Mar13R_block_28	28	246	20	FALSE
Martonvasar	Mar13R_block_29	29	246	19	FALSE
Martonvasar	Mar13R_block_3	3	246	21	FALSE
Martonvasar	Mar13R_block_30	30	246	20	FALSE
Martonvasar	Mar13R_block_31	31	246	21	FALSE
Martonvasar	Mar13R_block_32	32	246	18	FALSE
Martonvasar	Mar13R_block_33	33	246	19	FALSE
Martonvasar	Mar13R_block_34	34	246	20	FALSE
Martonvasar	Mar13R_block_35	35	246	19	FALSE
Martonvasar	Mar13R_block_36	36	246	19	FALSE
Martonvasar	Mar13R_block_4	4	246	20	FALSE
Martonvasar	Mar13R_block_5	5	246	20	FALSE
Martonvasar	Mar13R_block_6	6	246	20	FALSE
Martonvasar	Mar13R_block_7	7	246	21	FALSE
Martonvasar	Mar13R_block_8	8	246	19	FALSE
Martonvasar	Mar13R_block_9	9	246	18	FALSE
Martonvasar	Mar13W_block_1	1	246	14	FALSE
Martonvasar	Mar13W_block_10	10	246	14	FALSE
Martonvasar	Mar13W_block_11	11	246	14	FALSE
Martonvasar	Mar13W_block_12	12	246	14	FALSE
Martonvasar	Mar13W_block_13	13	246	14	FALSE
Martonvasar	Mar13W_block_14	14	246	14	FALSE
Martonvasar	Mar13W_block_15	15	246	13	FALSE
Martonvasar	Mar13W_block_16	16	246	13	FALSE
Martonvasar	Mar13W_block_17	17	246	14	FALSE
Martonvasar	Mar13W_block_18	18	246	14	FALSE
Martonvasar	Mar13W_block_19	19	246	14	FALSE
Martonvasar	Mar13W_block_2	2	246	14	FALSE
Martonvasar	Mar13W_block_20	20	246	14	FALSE
Martonvasar	Mar13W_block_21	21	246	14	FALSE
Martonvasar	Mar13W_block_22	22	246	14	FALSE
Martonvasar	Mar13W_block_23	23	246	12	FALSE
Martonvasar	Mar13W_block_24	24	246	13	FALSE
Martonvasar	Mar13W_block_25	25	246	14	FALSE
Martonvasar	Mar13W_block_26	26	246	14	FALSE
Martonvasar	Mar13W_block_27	27	246	13	FALSE
Martonvasar	Mar13W_block_28	28	246	14	FALSE
Martonvasar	Mar13W_block_29	29	246	14	FALSE
Martonvasar	Mar13W_block_3	3	246	13	FALSE
Martonvasar	Mar13W_block_30	30	246	14	FALSE
Martonvasar	Mar13W_block_31	31	246	14	FALSE
Martonvasar	Mar13W_block_32	32	246	14	FALSE
Martonvasar	Mar13W_block_33	33	246	14	FALSE
Martonvasar	Mar13W_block_34	34	246	14	FALSE
Martonvasar	Mar13W_block_35	35	246	13	FALSE
Martonvasar	Mar13W_block_36	36	246	13	FALSE
Martonvasar	Mar13W_block_4	4	246	14	FALSE
Martonvasar	Mar13W_block_5	5	246	14	FALSE
Martonvasar	Mar13W_block_6	6	246	14	FALSE
Martonvasar	Mar13W_block_7	7	246	13	FALSE
Martonvasar	Mar13W_block_8	8	246	14	FALSE
Martonvasar	Mar13W_block_9	9	246	14	FALSE
Murony	Mur13R_block_1	1	246	26	FALSE
Murony	Mur13R_block_10	10	246	27	FALSE
Murony	Mur13R_block_11	11	246	26	FALSE
Murony	Mur13R_block_12	12	246	26	FALSE
Murony	Mur13R_block_13	13	246	26	FALSE
Murony	Mur13R_block_14	14	246	27	FALSE
Murony	Mur13R_block_15	15	246	26	FALSE
Murony	Mur13R_block_16	16	246	25	FALSE
Murony	Mur13R_block_17	17	246	27	FALSE
Murony	Mur13R_block_18	18	246	27	FALSE
Murony	Mur13R_block_19	19	246	27	FALSE
Murony	Mur13R_block_2	2	246	26	FALSE
Murony	Mur13R_block_20	20	246	27	FALSE
Murony	Mur13R_block_21	21	246	27	FALSE
Murony	Mur13R_block_22	22	246	26	FALSE
Murony	Mur13R_block_23	23	246	27	FALSE
Murony	Mur13R_block_24	24	246	26	FALSE
Murony	Mur13R_block_25	25	246	27	FALSE
Murony	Mur13R_block_26	26	246	27	FALSE
Murony	Mur13R_block_27	27	246	26	FALSE
Murony	Mur13R_block_28	28	246	26	FALSE
Murony	Mur13R_block_3	3	246	27	FALSE
Murony	Mur13R_block_4	4	246	27	FALSE
Murony	Mur13R_block_5	5	246	26	FALSE
Murony	Mur13R_block_6	6	246	26	FALSE
Murony	Mur13R_block_7	7	246	26	FALSE
Murony	Mur13R_block_8	8	246	27	FALSE
Murony	Mur13R_block_9	9	246	27	FALSE
Murony	Mur13W_block_1	1	246	14	FALSE
Murony	Mur13W_block_10	10	246	14	FALSE
Murony	Mur13W_block_11	11	246	14	FALSE
Murony	Mur13W_block_12	12	246	14	FALSE
Murony	Mur13W_block_13	13	246	12	FALSE
Murony	Mur13W_block_14	14	246	14	FALSE
Murony	Mur13W_block_15	15	246	13	FALSE
Murony	Mur13W_block_16	16	246	14	FALSE
Murony	Mur13W_block_17	17	246	14	FALSE
Murony	Mur13W_block_18	18	246	14	FALSE
Murony	Mur13W_block_19	19	246	14	FALSE
Murony	Mur13W_block_2	2	246	13	FALSE
Murony	Mur13W_block_20	20	246	14	FALSE
Murony	Mur13W_block_21	21	246	14	FALSE
Murony	Mur13W_block_22	22	246	14	FALSE
Murony	Mur13W_block_23	23	246	13	FALSE
Murony	Mur13W_block_24	24	246	14	FALSE
Murony	Mur13W_block_25	25	246	14	FALSE
Murony	Mur13W_block_26	26	246	14	FALSE
Murony	Mur13W_block_27	27	246	13	FALSE
Murony	Mur13W_block_28	28	246	14	FALSE
Murony	Mur13W_block_29	29	246	13	FALSE
Murony	Mur13W_block_3	3	246	14	FALSE
Murony	Mur13W_block_30	30	246	14	FALSE
Murony	Mur13W_block_31	31	246	14	FALSE
Murony	Mur13W_block_32	32	246	12	FALSE
Murony	Mur13W_block_33	33	246	14	FALSE
Murony	Mur13W_block_34	34	246	14	FALSE
Murony	Mur13W_block_35	35	246	14	FALSE
Murony	Mur13W_block_36	36	246	14	FALSE
Murony	Mur13W_block_4	4	246	14	FALSE
Murony	Mur13W_block_5	5	246	14	FALSE
Murony	Mur13W_block_6	6	246	14	FALSE
Murony	Mur13W_block_7	7	246	14	FALSE
Murony	Mur13W_block_8	8	246	14	FALSE
Murony	Mur13W_block_9	9	246	13	FALSE
Nerac	Ner11R_block_1	1	246	25	FALSE
Nerac	Ner11R_block_10	10	246	27	FALSE
Nerac	Ner11R_block_2	2	246	24	FALSE
Nerac	Ner11R_block_3	3	246	24	FALSE
Nerac	Ner11R_block_4	4	246	24	FALSE
Nerac	Ner11R_block_5	5	246	25	FALSE
Nerac	Ner11R_block_6	6	246	23	FALSE
Nerac	Ner11R_block_7	7	246	24	FALSE
Nerac	Ner11R_block_8	8	246	24	FALSE
Nerac	Ner11R_block_9	9	246	23	FALSE
Nerac	Ner11W_block_1	1	246	17	FALSE
Nerac	Ner11W_block_10	10	246	21	FALSE
Nerac	Ner11W_block_2	2	246	18	FALSE
Nerac	Ner11W_block_3	3	246	18	FALSE
Nerac	Ner11W_block_4	4	246	17	FALSE
Nerac	Ner11W_block_5	5	246	19	FALSE
Nerac	Ner11W_block_6	6	246	18	FALSE
Nerac	Ner11W_block_7	7	246	18	FALSE
Nerac	Ner11W_block_8	8	246	16	FALSE
Nerac	Ner11W_block_9	9	246	15	FALSE
Nerac	Ner12R_block_1	1	246	21	FALSE
Nerac	Ner12R_block_10	10	246	20	FALSE
Nerac	Ner12R_block_11	11	246	21	FALSE
Nerac	Ner12R_block_12	12	246	21	FALSE
Nerac	Ner12R_block_13	13	246	21	FALSE
Nerac	Ner12R_block_14	14	246	21	FALSE
Nerac	Ner12R_block_15	15	246	19	FALSE
Nerac	Ner12R_block_16	16	246	19	FALSE
Nerac	Ner12R_block_17	17	246	21	FALSE
Nerac	Ner12R_block_18	18	246	21	FALSE
Nerac	Ner12R_block_19	19	246	19	FALSE
Nerac	Ner12R_block_2	2	246	21	FALSE
Nerac	Ner12R_block_20	20	246	21	FALSE
Nerac	Ner12R_block_21	21	246	21	FALSE
Nerac	Ner12R_block_22	22	246	21	FALSE
Nerac	Ner12R_block_23	23	246	21	FALSE
Nerac	Ner12R_block_24	24	246	21	FALSE
Nerac	Ner12R_block_25	25	246	21	FALSE
Nerac	Ner12R_block_26	26	246	21	FALSE
Nerac	Ner12R_block_27	27	246	21	FALSE
Nerac	Ner12R_block_28	28	246	21	FALSE
Nerac	Ner12R_block_29	29	246	21	FALSE
Nerac	Ner12R_block_3	3	246	20	FALSE
Nerac	Ner12R_block_30	30	246	21	FALSE
Nerac	Ner12R_block_31	31	246	21	FALSE
Nerac	Ner12R_block_32	32	246	20	FALSE
Nerac	Ner12R_block_33	33	246	20	FALSE
Nerac	Ner12R_block_34	34	246	20	FALSE
Nerac	Ner12R_block_35	35	246	20	FALSE
Nerac	Ner12R_block_36	36	246	21	FALSE
Nerac	Ner12R_block_4	4	246	21	FALSE
Nerac	Ner12R_block_5	5	246	20	FALSE
Nerac	Ner12R_block_6	6	246	20	FALSE
Nerac	Ner12R_block_7	7	246	20	FALSE
Nerac	Ner12R_block_8	8	246	21	FALSE
Nerac	Ner12R_block_9	9	246	21	FALSE
Nerac	Ner12W_block_1	1	246	14	FALSE
Nerac	Ner12W_block_10	10	246	14	FALSE
Nerac	Ner12W_block_11	11	246	13	FALSE
Nerac	Ner12W_block_12	12	246	14	FALSE
Nerac	Ner12W_block_13	13	246	14	FALSE
Nerac	Ner12W_block_14	14	246	14	FALSE
Nerac	Ner12W_block_15	15	246	14	FALSE
Nerac	Ner12W_block_16	16	246	14	FALSE
Nerac	Ner12W_block_17	17	246	14	FALSE
Nerac	Ner12W_block_18	18	246	13	FALSE
Nerac	Ner12W_block_19	19	246	14	FALSE
Nerac	Ner12W_block_2	2	246	14	FALSE
Nerac	Ner12W_block_20	20	246	14	FALSE
Nerac	Ner12W_block_21	21	246	14	FALSE
Nerac	Ner12W_block_22	22	246	14	FALSE
Nerac	Ner12W_block_23	23	246	14	FALSE
Nerac	Ner12W_block_24	24	246	14	FALSE
Nerac	Ner12W_block_25	25	246	13	FALSE
Nerac	Ner12W_block_26	26	246	14	FALSE
Nerac	Ner12W_block_27	27	246	13	FALSE
Nerac	Ner12W_block_28	28	246	13	FALSE
Nerac	Ner12W_block_29	29	246	13	FALSE
Nerac	Ner12W_block_3	3	246	14	FALSE
Nerac	Ner12W_block_30	30	246	13	FALSE
Nerac	Ner12W_block_31	31	246	13	FALSE
Nerac	Ner12W_block_32	32	246	14	FALSE
Nerac	Ner12W_block_33	33	246	14	FALSE
Nerac	Ner12W_block_34	34	246	14	FALSE
Nerac	Ner12W_block_35	35	246	13	FALSE
Nerac	Ner12W_block_36	36	246	14	FALSE
Nerac	Ner12W_block_4	4	246	14	FALSE
Nerac	Ner12W_block_5	5	246	13	FALSE
Nerac	Ner12W_block_6	6	246	14	FALSE
Nerac	Ner12W_block_7	7	246	14	FALSE
Nerac	Ner12W_block_8	8	246	14	FALSE
Nerac	Ner12W_block_9	9	246	14	FALSE
Nerac	Ner13R_block_1	1	246	21	FALSE
Nerac	Ner13R_block_10	10	246	21	FALSE
Nerac	Ner13R_block_11	11	246	21	FALSE
Nerac	Ner13R_block_12	12	246	20	FALSE
Nerac	Ner13R_block_13	13	246	21	FALSE
Nerac	Ner13R_block_14	14	246	20	FALSE
Nerac	Ner13R_block_15	15	246	21	FALSE
Nerac	Ner13R_block_16	16	246	20	FALSE
Nerac	Ner13R_block_17	17	246	21	FALSE
Nerac	Ner13R_block_18	18	246	21	FALSE
Nerac	Ner13R_block_19	19	246	21	FALSE
Nerac	Ner13R_block_2	2	246	21	FALSE
Nerac	Ner13R_block_20	20	246	20	FALSE
Nerac	Ner13R_block_21	21	246	21	FALSE
Nerac	Ner13R_block_22	22	246	19	FALSE
Nerac	Ner13R_block_23	23	246	21	FALSE
Nerac	Ner13R_block_24	24	246	21	FALSE
Nerac	Ner13R_block_25	25	246	21	FALSE
Nerac	Ner13R_block_26	26	246	20	FALSE
Nerac	Ner13R_block_27	27	246	21	FALSE
Nerac	Ner13R_block_28	28	246	21	FALSE
Nerac	Ner13R_block_29	29	246	21	FALSE
Nerac	Ner13R_block_3	3	246	21	FALSE
Nerac	Ner13R_block_30	30	246	21	FALSE
Nerac	Ner13R_block_31	31	246	20	FALSE
Nerac	Ner13R_block_32	32	246	21	FALSE
Nerac	Ner13R_block_33	33	246	20	FALSE
Nerac	Ner13R_block_34	34	246	20	FALSE
Nerac	Ner13R_block_35	35	246	20	FALSE
Nerac	Ner13R_block_36	36	246	21	FALSE
Nerac	Ner13R_block_4	4	246	21	FALSE
Nerac	Ner13R_block_5	5	246	21	FALSE
Nerac	Ner13R_block_6	6	246	20	FALSE
Nerac	Ner13R_block_7	7	246	19	FALSE
Nerac	Ner13R_block_8	8	246	20	FALSE
Nerac	Ner13R_block_9	9	246	21	FALSE
Nerac	Ner13W_block_1	1	246	14	FALSE
Nerac	Ner13W_block_10	10	246	13	FALSE
Nerac	Ner13W_block_11	11	246	14	FALSE
Nerac	Ner13W_block_12	12	246	14	FALSE
Nerac	Ner13W_block_13	13	246	14	FALSE
Nerac	Ner13W_block_14	14	246	13	FALSE
Nerac	Ner13W_block_15	15	246	14	FALSE
Nerac	Ner13W_block_16	16	246	14	FALSE
Nerac	Ner13W_block_17	17	246	14	FALSE
Nerac	Ner13W_block_18	18	246	14	FALSE
Nerac	Ner13W_block_19	19	246	14	FALSE
Nerac	Ner13W_block_2	2	246	13	FALSE
Nerac	Ner13W_block_20	20	246	13	FALSE
Nerac	Ner13W_block_21	21	246	14	FALSE
Nerac	Ner13W_block_22	22	246	14	FALSE
Nerac	Ner13W_block_23	23	246	13	FALSE
Nerac	Ner13W_block_24	24	246	14	FALSE
Nerac	Ner13W_block_25	25	246	14	FALSE
Nerac	Ner13W_block_26	26	246	14	FALSE
Nerac	Ner13W_block_27	27	246	14	FALSE
Nerac	Ner13W_block_28	28	246	14	FALSE
Nerac	Ner13W_block_29	29	246	13	FALSE
Nerac	Ner13W_block_3	3	246	14	FALSE
Nerac	Ner13W_block_30	30	246	14	FALSE
Nerac	Ner13W_block_31	31	246	14	FALSE
Nerac	Ner13W_block_32	32	246	13	FALSE
Nerac	Ner13W_block_33	33	246	14	FALSE
Nerac	Ner13W_block_34	34	246	13	FALSE
Nerac	Ner13W_block_35	35	246	14	FALSE
Nerac	Ner13W_block_36	36	246	14	FALSE
Nerac	Ner13W_block_4	4	246	13	FALSE
Nerac	Ner13W_block_5	5	246	14	FALSE
Nerac	Ner13W_block_6	6	246	14	FALSE
Nerac	Ner13W_block_7	7	246	14	FALSE
Nerac	Ner13W_block_8	8	246	14	FALSE
Nerac	Ner13W_block_9	9	246	13	FALSE

### Sheet: apple_management_completeness
Site	Envir	Management	n_geno_per_site	n_geno_per_manage_in_envir	is_manage_in_envir_complete
BEL	BEL_2018_1	1	538	536	FALSE
BEL	BEL_2019_1	1	538	535	FALSE
BEL	BEL_2020_1	1	538	536	FALSE
BEL	BEL_2021_1	1	538	538	TRUE
BEL	BEL_2022_1	1	538	538	TRUE
CHE	CHE_2019_1	1	540	537	FALSE
CHE	CHE_2020_1	1	540	536	FALSE
CHE	CHE_2020_2	2	540	161	FALSE
CHE	CHE_2021_1	1	540	536	FALSE
CHE	CHE_2021_2	2	540	161	FALSE
CHE	CHE_2022_1	1	540	536	FALSE
CHE	CHE_2022_2	2	540	159	FALSE
CHE	CHE_2023_1	1	540	537	FALSE
CHE	CHE_2023_2	2	540	161	FALSE
ESP	ESP_2018_1	1	537	536	FALSE
ESP	ESP_2019_1	1	537	537	TRUE
ESP	ESP_2021_1	1	537	536	FALSE
ESP	ESP_2021_2	2	537	189	FALSE
ESP	ESP_2023_1	1	537	536	FALSE
ESP	ESP_2023_2	2	537	188	FALSE
FRA	FRA_2018_1	1	537	536	FALSE
FRA	FRA_2019_1	1	537	537	TRUE
FRA	FRA_2020_1	1	537	537	TRUE
FRA	FRA_2020_2	2	537	201	FALSE
FRA	FRA_2021_1	1	537	537	TRUE
FRA	FRA_2021_2	2	537	201	FALSE
FRA	FRA_2022_1	1	537	536	FALSE
FRA	FRA_2022_2	2	537	200	FALSE
ITA	ITA_2018_1	1	531	531	TRUE
ITA	ITA_2019_1	1	531	530	FALSE
ITA	ITA_2019_3	3	531	207	FALSE
ITA	ITA_2020_1	1	531	530	FALSE
ITA	ITA_2020_3	3	531	206	FALSE
ITA	ITA_2021_1	1	531	530	FALSE
ITA	ITA_2021_3	3	531	207	FALSE
ITA	ITA_2022_1	1	531	529	FALSE
ITA	ITA_2022_3	3	531	208	FALSE
ITA	ITA_2023_1	1	531	528	FALSE
ITA	ITA_2023_3	3	531	207	FALSE
POL	POL_2022_1	1	538	537	FALSE
POL	POL_2022_3	3	538	180	FALSE
POL	POL_2023_1	1	538	538	TRUE
POL	POL_2023_3	3	538	181	FALSE

### Sheet: pine_block_completeness
Site	Envir	Block	n_geno_per_site	n_geno_per_block_in_envir	is_block_in_envir_complete
GS	GS_2015_A	A	108	24	FALSE
GS	GS_2015_B	B	108	25	FALSE
GS	GS_2015_C	C	108	31	FALSE
GS	GS_2015_D	D	108	28	FALSE
GS	GS_2016_A	A	108	24	FALSE
GS	GS_2016_B	B	108	25	FALSE
GS	GS_2016_C	C	108	31	FALSE
GS	GS_2016_D	D	108	28	FALSE
GS	GS_2017_A	A	108	24	FALSE
GS	GS_2017_B	B	108	25	FALSE
GS	GS_2017_C	C	108	31	FALSE
GS	GS_2017_D	D	108	28	FALSE
GS	GS_2018_A	A	108	24	FALSE
GS	GS_2018_B	B	108	25	FALSE
GS	GS_2018_C	C	108	31	FALSE
GS	GS_2018_D	D	108	28	FALSE
GS	GS_2019_A	A	108	24	FALSE
GS	GS_2019_B	B	108	25	FALSE
GS	GS_2019_C	C	108	31	FALSE
GS	GS_2019_D	D	108	28	FALSE
GS	GS_2020_A	A	108	24	FALSE
GS	GS_2020_B	B	108	25	FALSE
GS	GS_2020_C	C	108	31	FALSE
GS	GS_2020_D	D	108	28	FALSE
YA	YA_2015_A	A	100	25	FALSE
YA	YA_2015_B	B	100	23	FALSE
YA	YA_2015_C	C	100	28	FALSE
YA	YA_2015_D	D	100	24	FALSE
YA	YA_2016_A	A	100	25	FALSE
YA	YA_2016_B	B	100	23	FALSE
YA	YA_2016_C	C	100	28	FALSE
YA	YA_2016_D	D	100	24	FALSE
YA	YA_2017_A	A	100	25	FALSE
YA	YA_2017_B	B	100	23	FALSE
YA	YA_2017_C	C	100	28	FALSE
YA	YA_2017_D	D	100	24	FALSE
YA	YA_2018_A	A	100	25	FALSE
YA	YA_2018_B	B	100	23	FALSE
YA	YA_2018_C	C	100	28	FALSE
YA	YA_2018_D	D	100	24	FALSE
YA	YA_2019_A	A	100	25	FALSE
YA	YA_2019_B	B	100	23	FALSE
YA	YA_2019_C	C	100	28	FALSE
YA	YA_2019_D	D	100	24	FALSE
YA	YA_2020_A	A	100	25	FALSE
YA	YA_2020_B	B	100	23	FALSE
YA	YA_2020_C	C	100	28	FALSE
YA	YA_2020_D	D	100	24	FALSE
